# Nuclear envelope disruption triggers hallmarks of aging in lung alveolar macrophages

**DOI:** 10.1101/2022.02.17.480837

**Authors:** Nilushi S. De Silva, Guilherme P.F. Nader, Francesca Nadalin, Kevin de Azevedo, Mickaël Couty, Anvita Bhargava, Cécile Conrad, Mathieu Maurin, Charles Fouillade, Arturo Londono-Vallejo, Rayk Behrendt, Lisa Gallwitz, Paul Saftig, Beatriz Herrero Fernández, José María González-Granado, Guillaume van Niel, Alexandre Boissonnas, Mathieu Piel, Nicolas Manel

## Abstract

Aging is characterized by gradual immune dysfunction and increased risk for many diseases, including respiratory infections. Genomic instability is thought to play a central role in the aging process but the mechanisms that damage nuclear DNA in aging are insufficiently defined. Cells that migrate or reside within confined environments experience forces applied to their nucleus, leading to transient nuclear envelope (NE) ruptures. NE ruptures are associated with DNA damage, and Lamin A/C is required to limit these events. Here, we show that Lamin A/C protects lung alveolar macrophages from NE rupture and hallmarks of aging. Lamin A/C ablation in immune cells results in a selective depletion of lung alveolar macrophages (AM) and a heightened susceptibility to influenza infection. Lamin A/C-deficient AM that persist display constitutive nuclear envelope rupture marks, DNA damage and p53-dependent senescence. In wild-type mice, we found that AM migrate within constricted spaces *in vivo*, at heights that induce NE rupture and DNA damage. AM from aged wild-type mice and from Lamin A/C-deficient mice share an upregulated lysosomal signature with CD63 expression, and we find that CD63 is required to clear damaged DNA in macrophages. We propose that induction of genomic instability by NE disruption represents a mechanism of aging in alveolar macrophages.
