## Supplementary material for "Nuclear envelope disruption triggers hallmarks of aging in lung alveolar macrophages": Table S2

### Sheet: LungConnectome
LMNA expression across immune cell types and species
average log2-normalized expression
NA = cell type not present
	B_Bcl11a+	B_cells	B_Jchain+	DC_Ccl17+	DC_CD103+	DC_CD209+	Innate_lymphoid	Mac_alv	Mac_inter	Mast	Mo	Mo_Ly6c-	Mo_Ly6c+	Neutro	NK	T_CD8+	T_cells
Hum1	NA	0.799176	0.894569	NA	NA	NA	NA	1.36783	1.29487	2.42137	0.165763	NA	NA	NA	0.266949	0.71545	1.12603
Hum2	NA	0.421416	0.288547	NA	NA	NA	NA	1.19791	0.486286	1.98987	0.245207	NA	NA	NA	0.358155	0.839075	0.842134
fMouse	NA	0.0524821	0.046257	0.209029	0.491827	0.101779	NA	0.986272	1.08669	NA	NA	0.0578614	0.0903485	0.0434746	0.147381	0.122224	0.215586
mMouse	NA	0.0494247	0.399647	0.385462	0.965278	0.0675779	NA	1.34498	1.17628	NA	NA	0.0331148	0.0975911	0.00879375	0.247779	0.0871867	0.12745
fRat	NA	0.0306541	NA	0.442547	NA	0.0336701	0.611343	1.62307	1.16024	0.37866	NA	0.140032	0.955748	0.143771	0.0582255	0.133411	0.199322
mRat	NA	0.0750791	NA	0.467051	NA	0.0559331	0.465994	1.62403	1.17273	0.670153	NA	0.0998821	0.775842	0.0378853	0.041153	0.1303	0.0905633
Pig1	0.012375	0.536415	0.592475	NA	NA	NA	NA	1.61511	0.726274	2.27078	0.280293	NA	NA	0.242383	0.197782	0.18716	0.382916
Pig2	0.042868	0.252835	0.162827	NA	NA	NA	NA	1.64008	0.388967	3.17881	0.0867752	NA	NA	0.193357	0.0438319	0.0954776	0.182633
