## Supplementary material for "Nuclear envelope disruption triggers hallmarks of aging in lung alveolar macrophages": Table S4

### Sheet: README
Differentially expressed genes in AM between control and irradiated mouse lung
4 samples: 1 month (control and IR), 5 months (control and IR)
Tool: Seurat 3.0.0
Method: MAST
Gene filtering: perc. detection > 10%, |log2FC| > 0.5, adj. P-value < 0.05
sample ID	# cells
AM_1M_NI	306
AM_1M_17Gy	88
AM_NI_5M	399
AM_17Gy_5M	276
Each sheet contains the statistics of the differential expression analysis only for the filtered genes (see criteria above)
pct.1	% of cells in the IR condition where the gene is detected (UMI count > 0)
pct.2	% of cells in the ctrl condition where the gene is detected (UMI count > 0)
avg_exp.1	average expression in the IR
avg_exp.2	average expression in the ctrl
avg_log2FC	log2FC between avg_exp.1 and avg_exp.2
p_val	P-value assigned by MAST
p_val_adj	adjusted p-val (Bonferroni correction)

### Sheet: 1M
geneID	pct.1	pct.2	avg_exp.1	avg_exp.2	avg_log2FC	p_val	p_val_adj
Krt79	0.239	0.925	0.965183	8.91103	-2.33437	8.22449e-42	1.63347e-37
Lepr	0.08	0.801	0.0994725	2.87978	-1.81916	1.21673e-37	2.41655e-33
Wfdc17	0.739	0.324	8.54123	0.526469	2.64398	1.64169e-37	3.26056e-33
Flt1	0.205	0.84	0.255762	2.56921	-1.50704	1.07083e-32	2.12677e-28
Cpne5	0.159	0.814	0.195793	2.30827	-1.46811	1.90201e-32	3.77758e-28
Chil3	0.864	1	59.0364	112.207	-0.915055	3.70823e-32	7.36492e-28
Acaa1b	0.17	0.83	0.298618	2.90712	-1.58913	8.24942e-32	1.63842e-27
Ccnd2	0.568	0.984	3.46257	11.778	-1.51772	2.64749e-31	5.25817e-27
Cidec	0.432	0.948	1.51531	5.82828	-1.44078	3.87385e-31	7.69385e-27
S100a6	0.727	0.176	13.76	1.44404	2.59435	4.62773e-31	9.19113e-27
Wfdc21	0.92	0.882	16.1986	5.66205	1.36825	2.80322e-29	5.56747e-25
Pbx1	0.057	0.699	0.0994029	1.53315	-1.20421	9.84101e-29	1.95452e-24
Malat1	0.443	0.958	54.7597	154.309	-1.47784	4.5092e-28	8.95572e-24
mt-Co1	0.932	0.993	123.48	84.9376	0.534549	4.43456e-27	8.80748e-23
AA467197	0.489	0.023	2.4877	0.0219127	1.771	1.68066e-26	3.33796e-22
Syngr1	0.409	0.003	1.10297	0.00280561	1.06839	2.4922e-25	4.94975e-21
Cd63	0.841	0.402	6.45606	1.40087	1.63485	5.70651e-25	1.13337e-20
Mgll	0.352	0.899	1.18557	3.83797	-1.14639	2.41922e-24	4.8048e-20
AW112010	0.284	0.549	3.67245	1.31785	1.01139	2.2708e-22	4.51004e-18
Clic4	0.67	0.954	2.72569	6.67225	-1.04214	4.98327e-22	9.89727e-18
Cst3	0.523	0.523	6.75127	3.67181	0.730451	8.12706e-22	1.61412e-17
Siglecf	0.17	0.706	0.199496	1.44844	-1.02943	7.30875e-21	1.45159e-16
Tmsb4x	1	0.993	189.244	130.126	0.536902	1.76557e-20	3.5066e-16
Ctsk	0.898	0.739	10.2114	3.03483	1.47439	2.5107e-20	4.98651e-16
Tc2n	0.034	0.529	0.0750595	0.868657	-0.797585	1.20867e-19	2.40055e-15
Cd93	0.614	0.15	2.03847	0.282424	1.24447	1.24466e-19	2.47202e-15
Lpin1	0.716	0.977	2.54411	6.63424	-1.10706	2.0316e-19	4.03495e-15
Hspa8	0.875	0.974	17.032	29.7944	-0.772107	2.21331e-19	4.39586e-15
Ear1	0.545	0.931	3.56962	7.69202	-0.927617	2.39391e-19	4.75454e-15
Rasgef1b	0.42	0.866	0.845827	3.14766	-1.16803	5.13137e-19	1.01914e-14
Cytip	0.795	0.984	6.60364	13.0732	-0.888185	5.60913e-19	1.11403e-14
Mmp8	0.545	0.239	2.50455	0.325138	1.40309	1.01936e-18	2.02455e-14
Patj	0.114	0.631	0.147986	1.06	-0.843539	1.12176e-18	2.22793e-14
Lyz2	0.977	1	201.531	92.1354	1.12074	1.42467e-18	2.82953e-14
Plk3	0.58	0.895	1.46488	4.27114	-1.0966	2.68914e-18	5.34091e-14
Nav2	0.045	0.516	0.0418352	0.870351	-0.844182	3.10322e-18	6.16331e-14
Emp3	0.58	0.693	3.48931	1.78765	0.687444	3.34251e-18	6.63856e-14
Kat6b	0.148	0.66	0.23885	1.42762	-0.970538	4.96115e-18	9.85334e-14
Slpi	0.284	0.797	2.167	4.38717	-0.76641	5.52683e-18	1.09768e-13
B2m	1	0.997	25.878	14.2236	0.82012	7.98342e-18	1.58559e-13
Xbp1	0.807	0.984	4.32552	8.02202	-0.760528	4.97191e-17	9.8747e-13
Egr2	0.477	0.856	1.01608	3.44096	-1.13932	5.48629e-17	1.08963e-12
Ccl6	0.989	1	92.9442	48.3812	0.927844	5.53437e-17	1.09918e-12
Epcam	0.034	0.474	0.0240482	0.875844	-0.873256	6.10487e-17	1.21249e-12
Fth1	1	1	193.906	118.174	0.709709	9.66547e-17	1.91966e-12
Krt19	0.42	0.873	2.60228	6.03296	-0.96522	1.54899e-16	3.07644e-12
Ftl1	0.989	0.997	146.962	91.6691	0.675068	1.95562e-16	3.88405e-12
Crip1	0.511	0.199	11.3613	1.66589	2.21314	2.00945e-16	3.99097e-12
Htr2c	0.045	0.49	0.107544	0.911208	-0.78712	2.25166e-16	4.47202e-12
Cd52	0.636	0.582	5.47105	2.45433	0.905594	2.96869e-16	5.89611e-12
Fabp1	0.386	0.843	1.9446	5.30256	-1.09787	3.83956e-16	7.62575e-12
Rab44	0.17	0.65	0.213989	1.18355	-0.846922	7.2471e-16	1.43935e-11
Fcgrt	0.534	0.892	1.06164	2.88671	-0.914757	1.31442e-15	2.61058e-11
Spp1	0.761	0.676	24.1262	3.09118	2.6186	1.47604e-15	2.93156e-11
Cib2	0.364	0.814	0.7678	2.15983	-0.837891	3.66414e-15	7.27736e-11
Tgfbi	0.898	0.912	9.51904	4.82862	0.851777	3.68017e-15	7.30918e-11
Lgals1	0.773	0.84	6.17468	3.55321	0.656031	4.36136e-15	8.6621e-11
Prdx2	0.705	0.755	2.57178	1.39674	0.575571	5.00255e-15	9.93556e-11
Msr1	0.398	0.065	0.962959	0.0567643	0.893376	6.72854e-15	1.33635e-10
Tob1	0.591	0.908	1.35757	3.61833	-0.970069	1.01496e-14	2.0158e-10
Ehd1	0.398	0.824	0.799571	2.07523	-0.773043	1.15475e-14	2.29345e-10
Tns1	0.443	0.873	1.38343	2.63951	-0.610704	1.16255e-14	2.30895e-10
Hsp90ab1	0.886	0.98	8.9393	15.202	-0.704956	1.24355e-14	2.46982e-10
H2-K1	0.92	0.964	13.2439	8.30278	0.614613	1.35712e-14	2.69537e-10
Igf1	0.375	0.065	1.73168	0.0679772	1.35491	1.58747e-14	3.15288e-10
Runx1	0.852	0.984	6.06294	10.9585	-0.759693	1.59771e-14	3.17322e-10
Atp5e	0.932	0.944	9.8725	6.60356	0.515937	1.68998e-14	3.35646e-10
Serpine1	0.568	0.905	2.09781	5.854	-1.1457	2.13907e-14	4.2484e-10
H2-D1	0.898	0.971	13.47	9.16541	0.509392	2.54829e-14	5.06115e-10
Ier5	0.557	0.905	2.28701	4.76136	-0.809635	2.66445e-14	5.29187e-10
Zbtb4	0.341	0.758	0.431041	1.58631	-0.853828	2.68027e-14	5.32329e-10
Adcy3	0.284	0.732	0.535303	1.84303	-0.888907	3.73054e-14	7.40923e-10
Gpnmb	0.795	0.52	4.38277	1.26642	1.24793	4.28398e-14	8.50841e-10
Trim29	0.216	0.67	0.33142	1.28998	-0.782368	4.48264e-14	8.90297e-10
Fam189a2	0.057	0.471	0.100362	0.760252	-0.677804	5.16571e-14	1.02596e-09
Ddx5	0.75	0.961	5.56224	9.43835	-0.669634	1.00689e-13	1.99979e-09
Ms4a8a	0.625	0.941	2.21557	4.07081	-0.65714	1.13278e-13	2.24982e-09
Jund	0.693	0.951	4.77182	9.53335	-0.867867	1.1718e-13	2.32732e-09
Clec2d	0.205	0.654	0.304298	1.2603	-0.793239	1.30729e-13	2.59641e-09
Kdm6b	0.307	0.716	0.406996	1.68697	-0.933361	1.53293e-13	3.04454e-09
Celf4	0.034	0.408	0.0260794	0.570985	-0.614527	1.85528e-13	3.68476e-09
Lgmn	0.75	0.66	3.37121	1.37905	0.877645	2.28595e-13	4.54012e-09
Rps27	0.511	0.899	7.90275	14.2257	-0.774185	2.52372e-13	5.01236e-09
Ptgs1	0.364	0.042	0.565253	0.0492109	0.577091	2.89911e-13	5.75792e-09
Gm47283	0.432	0.281	1.22463	0.375312	0.693805	3.06978e-13	6.0969e-09
AI504432	0.648	0.925	2.25653	4.63995	-0.792347	7.1781e-13	1.42564e-08
Dennd4a	0.534	0.869	1.20123	3.00174	-0.862317	7.46043e-13	1.48172e-08
Noct	0.545	0.81	1.00085	2.76163	-0.910741	7.52485e-13	1.49451e-08
Grn	0.955	0.984	8.92214	5.66658	0.573706	7.59214e-13	1.50788e-08
S100a4	0.466	0.229	3.10666	0.485835	1.46669	9.85393e-13	1.95709e-08
Lilra5	0.273	0.69	0.368653	1.30088	-0.74943	1.31837e-12	2.61841e-08
Ptp4a1	0.739	0.951	2.76209	5.04316	-0.683769	4.16055e-12	8.26327e-08
Sash1	0.386	0.062	0.535985	0.0688069	0.523163	4.92427e-12	9.78009e-08
Wwtr1	0.045	0.405	0.0904523	0.67878	-0.622487	8.03993e-12	1.59681e-07
Ptgir	0.295	0.026	0.575224	0.0544465	0.579071	9.38369e-12	1.86369e-07
Mmp12	0.307	0.033	1.65886	0.0920204	1.28381	1.10367e-11	2.192e-07
Rcbtb2	0.216	0.634	0.393734	1.09533	-0.588226	1.29676e-11	2.5755e-07
AY036118	0.057	0.34	0.605025	1.64592	-0.721176	1.54899e-11	3.07645e-07
Perp	0.375	0.778	0.742701	1.71165	-0.637847	1.86398e-11	3.70205e-07
AU020206	0.773	0.961	3.51364	5.97767	-0.628453	2.15737e-11	4.28476e-07
Ndufb8	0.693	0.709	2.13125	1.19716	0.511102	2.61883e-11	5.20125e-07
Plek	0.83	0.974	4.93664	8.38434	-0.660608	3.45087e-11	6.85376e-07
Net1	0.67	0.948	2.77584	4.6365	-0.578001	3.52235e-11	6.99575e-07
Cd164	0.92	0.993	6.49751	10.0619	-0.561122	3.94814e-11	7.84141e-07
Cd83	0.159	0.556	0.323797	1.13931	-0.692462	6.01903e-11	1.19544e-06
Basp1	0.318	0.062	1.1429	0.0906522	0.974371	9.2038e-11	1.82797e-06
Trem2	0.568	0.301	1.45065	0.371795	0.837101	1.05772e-10	2.10073e-06
Ccl9	0.739	0.601	7.59665	2.78026	1.18529	2.51783e-10	5.00066e-06
Baz1a	0.784	0.961	4.2394	7.08816	-0.62641	3.1239e-10	6.20437e-06
Psap	0.989	1	44.7838	31.0714	0.51355	3.22267e-10	6.40055e-06
Il18	0.602	0.905	2.25775	3.84331	-0.572118	3.25387e-10	6.46251e-06
Cdk2ap2	0.682	0.912	2.70056	5.34653	-0.778225	3.29732e-10	6.5488e-06
Bst2	0.352	0.359	1.1872	0.501104	0.54306	3.41765e-10	6.78779e-06
Sfpq	0.602	0.908	1.76827	3.11374	-0.571463	3.81795e-10	7.58283e-06
Lima1	0.648	0.922	1.98734	3.55875	-0.609778	4.26959e-10	8.47984e-06
Hsp90aa1	0.5	0.83	2.33231	4.61562	-0.752924	4.72271e-10	9.37977e-06
Klf4	0.534	0.856	2.54993	5.71042	-0.918614	4.9235e-10	9.77857e-06
Polr2a	0.568	0.892	1.54083	2.60911	-0.506344	5.76688e-10	1.14536e-05
Mt2	0.17	0.546	1.04281	2.5557	-0.799579	5.81268e-10	1.15446e-05
Frmd4a	0.489	0.814	0.917255	1.99632	-0.644148	5.87416e-10	1.16667e-05
Tcaf1	0.057	0.373	0.136798	0.609937	-0.502028	6.96346e-10	1.38301e-05
Cd36	0.398	0.771	1.586	2.91698	-0.599017	8.18696e-10	1.62601e-05
Zfand5	0.42	0.788	0.973852	1.9597	-0.584437	9.80176e-10	1.94673e-05
Mtss1	0.534	0.843	1.10295	2.42242	-0.702601	1.03691e-09	2.0594e-05
Fabp5	0.705	0.588	6.96998	2.81222	1.06394	1.12284e-09	2.23007e-05
Cmtm7	0.511	0.288	0.927694	0.310735	0.5565	1.20489e-09	2.39304e-05
Capn1	0.614	0.899	1.54114	2.78331	-0.574176	1.30779e-09	2.59741e-05
Id2	0.557	0.461	2.306	0.891129	0.805838	1.32488e-09	2.63134e-05
Ralgds	0.511	0.83	1.05155	2.13867	-0.613437	1.33749e-09	2.65638e-05
Tob2	0.523	0.827	1.04442	2.36226	-0.717741	1.62537e-09	3.22815e-05
Olr1	0.795	0.941	3.08843	5.86504	-0.747721	2.1451e-09	4.26037e-05
Cpne8	0.114	0.448	0.105017	0.576873	-0.512998	2.32192e-09	4.61156e-05
Cstb	0.875	0.889	6.09553	3.63791	0.613437	2.36232e-09	4.69181e-05
Srgn	0.205	0.565	0.861524	1.96247	-0.670316	2.57804e-09	5.12025e-05
Arid5b	0.193	0.556	0.306995	0.971065	-0.592722	2.66491e-09	5.29278e-05
Tmcc3	0.523	0.814	1.00015	2.33463	-0.737416	3.40047e-09	6.75367e-05
Rab11fip1	0.477	0.771	0.794589	1.89652	-0.690665	3.87952e-09	7.70511e-05
Pgam1	0.784	0.788	2.81756	1.62915	0.538053	4.38717e-09	8.71336e-05
Esd	0.67	0.637	1.97431	0.979979	0.587069	5.39603e-09	0.000107171
Pdpn	0.341	0.092	0.811315	0.0940383	0.727374	5.78785e-09	0.000114952
mt-Nd5	0.739	0.693	5.94557	3.83547	0.522438	6.25478e-09	0.000124226
Gpr155	0.182	0.507	0.196238	0.915995	-0.67959	9.19898e-09	0.000182701
Dusp5	0.477	0.797	1.36976	2.82616	-0.691159	9.40837e-09	0.00018686
Mt1	0.773	0.961	8.8021	14.6554	-0.675496	9.62269e-09	0.000191116
Nr4a1	0.182	0.51	0.595224	2.57154	-1.16279	1.15624e-08	0.000229641
Nabp1	0.716	0.938	3.25693	6.05303	-0.728429	1.2202e-08	0.000242344
Plcb1	0.193	0.536	0.243528	0.915234	-0.623081	1.2616e-08	0.000250566
Phlda1	0.5	0.817	2.03459	3.489	-0.564892	1.29295e-08	0.000256792
Abhd17c	0.284	0.641	0.45081	1.14485	-0.564015	1.33808e-08	0.000265756
Atp13a2	0.727	0.647	2.29079	1.15759	0.609009	1.4326e-08	0.000284528
Emilin1	0.159	0.487	0.197453	0.80186	-0.589517	1.7625e-08	0.000350049
Cspg4	0.216	0.026	0.497719	0.0297981	0.540406	1.84474e-08	0.000366385
Oxct1	0.659	0.418	1.84066	0.602337	0.82605	2.06212e-08	0.000409558
Ly6e	0.648	0.595	4.20936	2.14553	0.727801	2.20282e-08	0.000437501
Btg2	0.534	0.84	3.0595	5.80503	-0.7453	2.22226e-08	0.000441364
Alcam	0.364	0.17	1.21885	0.258154	0.8185	2.32384e-08	0.000461538
Tspo	0.648	0.578	2.75038	1.61646	0.519423	2.54298e-08	0.000505061
Fosl2	0.67	0.899	1.94188	3.41369	-0.585245	2.63515e-08	0.000523366
Ubc	0.716	0.902	5.94371	10.1742	-0.686399	2.82274e-08	0.000560624
Acp5	0.58	0.624	2.13461	1.19	0.517353	3.35085e-08	0.000665512
Filip1l	0.341	0.663	0.482428	1.28271	-0.622783	3.42044e-08	0.000679334
Adarb1	0.466	0.775	0.879149	1.79129	-0.570855	3.99671e-08	0.000793787
Tlr2	0.761	0.931	2.67887	4.64004	-0.616441	4.2108e-08	0.000836307
Purb	0.739	0.928	2.35239	3.98809	-0.573298	4.88485e-08	0.00097018
Tnni2	0.33	0.127	0.7683	0.145061	0.626938	4.9218e-08	0.000977519
Ggnbp2	0.614	0.882	1.61242	2.70951	-0.505842	4.96794e-08	0.000986683
Srsf5	0.511	0.804	1.45132	2.76282	-0.618255	5.74049e-08	0.00114012
Gngt2	0.648	0.735	3.7204	2.20588	0.55819	6.08118e-08	0.00120778
Top1	0.648	0.905	1.91024	3.22075	-0.536362	6.21313e-08	0.00123399
Pparg	0.523	0.814	1.17045	2.15438	-0.539358	6.24055e-08	0.00123943
Lhfpl2	0.5	0.353	1.14761	0.410702	0.606319	7.42406e-08	0.00147449
Bbx	0.182	0.507	0.24416	0.874764	-0.591536	7.64956e-08	0.00151928
Cd68	0.852	0.876	5.45739	3.24237	0.606081	8.25909e-08	0.00164034
Mum1	0.307	0.637	0.459744	1.1149	-0.534872	8.35219e-08	0.00165883
Car4	0.682	0.742	6.33658	3.41859	0.731522	1.51971e-07	0.0030183
Ppp2r5a	0.591	0.846	1.24858	2.2276	-0.521446	2.76176e-07	0.00548513
Plscr1	0.477	0.775	0.967893	1.81249	-0.515197	3.83875e-07	0.00762415
Jun	0.193	0.507	1.28113	3.96647	-1.12247	4.34558e-07	0.00863077
Ddx3x	0.716	0.918	2.84692	4.74131	-0.577676	4.89537e-07	0.0097227
Clec4n	0.83	0.85	5.37629	3.41132	0.531507	5.63738e-07	0.0111964
Rock2	0.716	0.892	2.07136	3.5379	-0.563147	6.76483e-07	0.0134356
Atpif1	0.773	0.673	3.51548	2.05151	0.565355	7.03996e-07	0.0139821
Themis2	0.489	0.739	0.775919	1.73783	-0.624468	7.13169e-07	0.0141642
Syne2	0.295	0.592	0.441692	1.14923	-0.576058	7.1834e-07	0.014267
Il6ra	0.5	0.761	0.848156	1.75987	-0.578511	7.40669e-07	0.0147104
Fosb	0.466	0.719	2.81554	6.07766	-0.891385	7.74868e-07	0.0153897
Rhof	0.136	0.405	0.1472	0.667063	-0.539191	1.19153e-06	0.0236649
Gm41307	0.205	0.48	0.233816	0.780458	-0.529121	1.33333e-06	0.0264812
Ezr	0.693	0.895	3.10225	4.95062	-0.536623	1.36147e-06	0.0270402
Nfil3	0.466	0.722	0.767451	1.68397	-0.602699	1.4707e-06	0.0292095
Slc16a10	0.364	0.66	0.561568	1.2153	-0.504506	1.58639e-06	0.0315073
Egr1	0.136	0.386	0.382262	2.55891	-1.3644	1.75888e-06	0.034933
Irf2bp2	0.818	0.941	3.53263	5.41895	-0.501989	1.96813e-06	0.039089
Rgcc	0.432	0.392	3.5042	1.37664	0.922348	2.12981e-06	0.0423002
Cd74	0.42	0.363	19.3821	8.19907	1.14774	2.208e-06	0.0438531
Mmp19	0.795	0.637	4.16511	1.87027	0.847613	2.21827e-06	0.044057

### Sheet: 5M
geneID	pct.1	pct.2	avg_exp.1	avg_exp.2	avg_log2FC	p_val	p_val_adj
Spp1	0.946	0.717	185.943	3.90167	5.25318	2.81797e-198	5.52858e-194
mt-Co3	0.696	0.902	97.1221	64.6951	0.578791	1.28428e-121	2.51964e-117
Fth1	0.986	0.995	362.577	122.276	1.56037	4.58545e-118	8.99618e-114
Fabp5	0.862	0.546	19.8419	2.86344	2.43153	1.1554e-92	2.26678e-88
mt-Co1	0.804	0.94	88.7627	57.7036	0.612666	1.3433e-85	2.63543e-81
Rps27	0.246	0.827	5.33642	8.32505	-0.557442	2.1068e-80	4.13333e-76
Wfdc17	0.569	0.236	6.13747	0.398587	2.35144	1.21003e-79	2.37395e-75
Rpl18a	0.17	0.812	3.71959	10.8342	-1.32623	6.75362e-79	1.32499e-74
Ftl1	0.996	0.992	229.625	101.774	1.16608	2.73345e-78	5.36276e-74
Ctsd	0.982	0.98	85.4056	34.056	1.30146	1.4871e-77	2.91754e-73
H2-K1	0.862	0.932	21.9116	9.27845	1.15645	1.65952e-77	3.25582e-73
Ear1	0.359	0.88	1.15513	7.08824	-1.90805	1.04647e-72	2.05307e-68
Rpl15	0.221	0.787	3.39339	6.73695	-0.816431	3.67343e-69	7.20691e-65
Rps15a	0.326	0.885	6.64802	10.6806	-0.610958	6.61428e-69	1.29766e-64
Rpl8	0.359	0.932	6.7423	13.2468	-0.879801	2.212e-67	4.33972e-63
Rpl18	0.297	0.875	4.85086	9.44757	-0.836447	2.49524e-66	4.89542e-62
Wfdc21	0.877	0.787	14.4173	4.42708	1.5063	1.15529e-65	2.26657e-61
Rps5	0.33	0.925	5.51881	12.4804	-1.04818	1.61206e-65	3.1627e-61
Krt79	0.373	0.86	1.56203	7.82662	-1.78457	1.65932e-65	3.25542e-61
Fam129a	0.442	0.88	1.05975	4.92378	-1.52405	6.36308e-65	1.24837e-60
mt-Nd3	0.714	0.865	17.5936	10.6788	0.670906	8.1007e-65	1.58928e-60
Rps11	0.42	0.932	8.89332	13.8718	-0.588051	7.37793e-63	1.44748e-58
Cpne5	0.21	0.779	0.293564	2.50462	-1.4379	3.78273e-61	7.42134e-57
Rpl11	0.293	0.81	5.012	7.84534	-0.557073	2.20483e-60	4.32565e-56
Coro1a	0.145	0.747	0.991825	3.54775	-1.19106	9.04646e-60	1.77483e-55
Rpl21	0.207	0.757	3.2606	7.59788	-1.01292	1.22349e-59	2.40036e-55
mt-Nd1	0.819	0.95	36.3961	23.2298	0.626107	1.12397e-58	2.20511e-54
Rpl12	0.384	0.897	6.1699	9.5704	-0.560005	4.26099e-58	8.35963e-54
Cidec	0.464	0.907	1.41558	5.54717	-1.4385	1.84858e-57	3.62673e-53
Tspo	0.641	0.509	5.51047	1.61625	1.31526	3.6988e-57	7.25668e-53
Clec4n	0.826	0.777	8.87765	3.0716	1.27857	1.88686e-56	3.70183e-52
H2-D1	0.837	0.925	15.929	9.25888	0.72262	9.50335e-56	1.86446e-51
Rps7	0.37	0.887	5.80544	9.67314	-0.649225	2.10976e-55	4.13914e-51
Ccnd2	0.507	0.91	2.85412	10.5745	-1.58648	3.55965e-55	6.98367e-51
Fau	0.489	0.97	15.5104	27.3763	-0.781312	5.0726e-55	9.95194e-51
Ear2	0.699	0.942	5.35652	13.3893	-1.17868	6.89609e-55	1.35294e-50
Rps4x	0.428	0.947	7.69864	14.4897	-0.832449	7.75306e-55	1.52107e-50
Rpl9	0.359	0.885	5.10783	8.83819	-0.687734	1.1044e-54	2.16673e-50
Rps23	0.453	0.93	9.10668	13.6078	-0.531428	1.35834e-54	2.66493e-50
Ctsl	0.775	0.734	7.91265	2.48591	1.35432	1.06211e-51	2.08375e-47
Cd63	0.764	0.393	7.54077	1.64109	1.69323	1.33485e-51	2.61884e-47
Ctsb	0.917	0.9	21.1822	8.09601	1.2861	4.34438e-51	8.52323e-47
Syne2	0.152	0.674	0.178929	1.78727	-1.24138	1.69597e-50	3.32733e-46
Psap	0.953	0.982	73.4209	34.8983	1.05179	4.20982e-50	8.25925e-46
AI504432	0.518	0.875	1.21744	4.31821	-1.26205	2.12519e-48	4.16942e-44
Rps19	0.424	0.89	9.1165	14.3749	-0.603866	1.15342e-47	2.26289e-43
Lrg1	0.507	0.093	2.47228	0.126645	1.62385	1.71895e-47	3.37241e-43
Rps13	0.482	0.945	8.16525	13.6339	-0.675065	2.21905e-47	4.35355e-43
Acaa1b	0.13	0.659	0.260533	2.15246	-1.32245	3.14311e-47	6.16647e-43
Rps16	0.507	0.95	11.1707	17.067	-0.569949	6.41794e-47	1.25914e-42
Lima1	0.475	0.857	1.12946	3.85464	-1.18888	8.02243e-47	1.57392e-42
B2m	0.931	0.96	27.3474	16.3866	0.705236	3.39174e-46	6.65425e-42
Cytip	0.601	0.917	3.95286	10.8192	-1.2548	3.41499e-46	6.69986e-42
Sash1	0.388	0.005	0.67772	0.00504077	0.739248	7.57999e-45	1.48712e-40
Dbi	0.851	0.815	9.56881	4.35199	0.981664	3.14865e-44	6.17734e-40
Acp5	0.692	0.484	3.34104	0.898724	1.19301	6.55644e-44	1.28631e-39
Cstb	0.783	0.855	7.86261	4.0957	0.798451	1.21519e-43	2.38408e-39
Ahnak	0.685	0.942	5.23348	12.5483	-1.12	1.18941e-42	2.33351e-38
Malat1	0.467	0.927	71.5263	126.189	-0.810396	7.58749e-42	1.48859e-37
H2-Eb1	0.431	0.579	8.06508	4.64295	0.683871	3.19456e-41	6.26741e-37
Rpl5	0.38	0.847	4.18646	7.20392	-0.661562	7.27867e-41	1.428e-36
Lyz2	0.996	0.997	223.038	126.654	0.811505	8.46446e-41	1.66064e-36
Msr1	0.442	0.035	0.951314	0.037355	0.911536	3.49832e-40	6.86335e-36
Lmo4	0.63	0.902	3.32828	8.26747	-1.09838	5.14108e-40	1.00863e-35
Ctsk	0.786	0.669	10.9018	3.16315	1.51544	1.91039e-39	3.74799e-35
Dennd4a	0.268	0.772	0.856986	2.54225	-0.931701	1.01164e-38	1.98474e-34
Cd36	0.152	0.642	0.777737	2.34637	-0.912553	1.33756e-38	2.62416e-34
Rps15	0.496	0.917	6.92512	11.0521	-0.604779	1.09882e-37	2.15577e-33
Fabp1	0.246	0.687	0.551564	3.47666	-1.5287	2.16278e-37	4.24316e-33
Junb	0.696	0.794	13.6426	8.42858	0.635061	2.33161e-37	4.57438e-33
Lgmn	0.692	0.672	4.68716	1.80999	1.01715	6.75806e-37	1.32586e-32
Ctsz	0.862	0.867	10.6333	6.0153	0.729688	1.10036e-36	2.1588e-32
Rpl10	0.355	0.825	3.643	7.8628	-0.932704	5.54816e-36	1.08849e-31
Epcam	0.13	0.569	0.176001	1.25512	-0.939316	7.73905e-36	1.51832e-31
Ptma	0.551	0.95	8.56139	13.9389	-0.643786	9.27698e-36	1.82005e-31
Trem2	0.583	0.238	2.11977	0.348684	1.20989	1.27258e-35	2.49667e-31
Car4	0.696	0.551	10.5359	2.69283	1.64334	3.66943e-35	7.19905e-31
Flt1	0.453	0.83	1.09922	3.46205	-1.08785	4.8143e-35	9.44518e-31
Msmo1	0.627	0.301	2.71406	0.490446	1.31725	6.63575e-35	1.30187e-30
Hmgcs1	0.688	0.479	4.12628	1.0607	1.31478	1.12045e-34	2.19821e-30
Lepr	0.297	0.734	0.609306	2.32118	-1.04526	1.5954e-34	3.13001e-30
Cd14	0.431	0.501	2.27247	0.955968	0.742495	3.73236e-34	7.32251e-30
Dhcr24	0.514	0.103	1.61905	0.17279	1.1591	4.89296e-34	9.5995e-30
Nrp2	0.681	0.556	3.72867	1.11722	1.15926	5.75006e-34	1.1281e-29
Cd74	0.623	0.749	31.8121	21.9321	0.516859	5.59101e-33	1.0969e-28
Pgam1	0.699	0.692	3.58701	1.77339	0.725904	5.94464e-33	1.16628e-28
Aldoc	0.634	0.311	2.27405	0.45159	1.17344	1.39493e-32	2.73672e-28
Lgals1	0.714	0.734	6.81622	3.77054	0.712318	2.39012e-32	4.68918e-28
Acot1	0.098	0.511	0.157153	1.0394	-0.817564	3.34414e-32	6.56088e-28
Cdc42ep3	0.5	0.845	1.26616	3.65039	-1.0371	3.99627e-32	7.84029e-28
Slpi	0.37	0.815	3.47599	7.70433	-0.959526	4.36201e-32	8.55783e-28
Fcgr2b	0.547	0.514	2.9908	1.1433	0.896847	4.90483e-32	9.62278e-28
AA467197	0.388	0.063	1.75751	0.0790107	1.35366	8.31302e-32	1.63093e-27
Tbca	0.768	0.82	5.29453	2.90871	0.687405	3.09701e-31	6.07603e-27
Rpsa	0.634	0.967	14.0671	20.3551	-0.503172	1.78722e-30	3.50634e-26
Tmem256	0.714	0.732	3.69234	1.98627	0.651964	1.8402e-30	3.61029e-26
Idi1	0.543	0.243	2.40381	0.438063	1.24302	2.83689e-30	5.5657e-26
Rack1	0.58	0.94	8.0931	12.1487	-0.532071	3.05942e-30	6.00228e-26
Ccl6	0.967	0.977	71.8718	40.0943	0.826424	3.93829e-30	7.72654e-26
Tgfbi	0.728	0.875	8.51306	5.09725	0.64175	5.56836e-30	1.09246e-25
Fn1	0.732	0.734	15.6455	6.22426	1.20421	1.12708e-29	2.21122e-25
Iqgap1	0.873	0.97	14.7588	22.1726	-0.556258	1.32386e-29	2.59729e-25
Zranb3	0.384	0.045	0.927132	0.0778449	0.838305	2.20581e-29	4.32758e-25
Rpl7	0.525	0.902	6.50793	9.91968	-0.540443	2.82606e-29	5.54444e-25
F7	0.743	0.792	4.8402	2.72868	0.647352	5.73867e-29	1.12587e-24
Cyp51	0.609	0.291	2.54637	0.553744	1.19059	7.69235e-29	1.50916e-24
Abcg1	0.815	0.95	8.2584	14.9677	-0.786318	1.12308e-28	2.20337e-24
Lars2	0.42	0.83	4.80566	8.05178	-0.640741	1.68172e-28	3.29937e-24
Mfge8	0.449	0.13	2.49149	0.147222	1.6057	1.91805e-28	3.76302e-24
Serpinb1a	0.236	0.664	0.833768	1.70226	-0.559357	2.47664e-28	4.85893e-24
Itpkb	0.141	0.554	0.227766	1.03548	-0.729331	2.59893e-28	5.09883e-24
Scd2	0.594	0.271	2.57724	0.488037	1.26544	3.95939e-28	7.76792e-24
Noct	0.395	0.749	0.727786	2.32128	-0.942813	3.96458e-28	7.7781e-24
Baz1a	0.678	0.91	3.41182	6.66435	-0.796789	5.04727e-28	9.90223e-24
Dusp1	0.721	0.762	11.3082	6.30583	0.752498	9.2838e-28	1.82139e-23
Cd164	0.772	0.945	5.48658	9.76811	-0.731235	1.02462e-27	2.01021e-23
Pbx1	0.246	0.624	0.373212	1.57411	-0.906518	1.19307e-27	2.34069e-23
Btg2	0.384	0.797	3.08597	5.94694	-0.7657	2.81894e-27	5.53049e-23
Patj	0.105	0.474	0.116404	0.854998	-0.732559	4.08778e-27	8.01982e-23
Fcgrt	0.377	0.759	0.902532	2.39863	-0.837033	5.6161e-27	1.10182e-22
Lilr4b	0.562	0.464	2.33151	0.83712	0.858729	6.61965e-27	1.29871e-22
Ezr	0.547	0.885	2.94483	5.96565	-0.820293	8.88262e-27	1.74268e-22
Myh9	0.63	0.91	4.16823	7.92786	-0.788643	9.48788e-27	1.86143e-22
Sqle	0.471	0.115	1.19259	0.163928	0.913633	1.19067e-26	2.33598e-22
Creg1	0.779	0.855	7.53498	4.33907	0.676799	2.27143e-26	4.45632e-22
Clic4	0.674	0.902	3.45913	6.86986	-0.819576	3.08603e-26	6.05448e-22
Bcap31	0.525	0.464	2.03875	0.730894	0.811958	3.40393e-26	6.67816e-22
Pdlim1	0.514	0.85	1.59529	3.45255	-0.778737	4.40049e-26	8.63332e-22
Rasgef1b	0.351	0.757	1.1135	2.42667	-0.69717	6.37424e-26	1.25056e-21
Esd	0.649	0.609	2.83327	1.2792	0.750051	8.13793e-26	1.59658e-21
Cdk6	0.5	0.802	1.09657	2.72915	-0.830816	8.81191e-26	1.72881e-21
Syngr1	0.254	0.008	0.597339	0.00786288	0.664371	1.06724e-25	2.09382e-21
Ndufa4	0.38	0.777	1.76459	2.98689	-0.528198	1.33499e-25	2.61912e-21
Phlda1	0.399	0.799	1.84482	3.71379	-0.72855	1.35646e-25	2.66125e-21
Perp	0.399	0.742	0.660237	1.95353	-0.83105	1.73823e-25	3.41024e-21
Lsp1	0.696	0.932	4.74322	8.45161	-0.718699	1.88248e-25	3.69325e-21
Rassf5	0.569	0.84	1.24832	3.05991	-0.852601	1.97463e-25	3.87403e-21
Ptgs1	0.359	0.048	0.611906	0.0555446	0.61078	2.10845e-25	4.13657e-21
Rps8	0.645	0.955	14.8237	22.0352	-0.541748	2.15655e-25	4.23093e-21
Xist	0.645	0.905	5.7614	11.1351	-0.843795	2.21338e-25	4.34243e-21
Lrrfip1	0.543	0.862	1.99978	4.0145	-0.74125	3.38564e-25	6.64229e-21
Gm2a	0.761	0.817	4.34113	2.71678	0.523091	3.43396e-25	6.73709e-21
Tln1	0.391	0.789	1.12078	2.20251	-0.594608	4.82999e-25	9.47596e-21
Krt19	0.475	0.845	3.13356	6.30596	-0.821688	5.22367e-25	1.02483e-20
Klf13	0.449	0.83	1.60656	3.32022	-0.728958	6.03725e-25	1.18445e-20
Nrip1	0.493	0.817	1.2417	3.02035	-0.842727	6.36161e-25	1.24808e-20
Mmp19	0.634	0.579	6.1201	1.83815	1.32694	7.85753e-25	1.54157e-20
Net1	0.627	0.882	2.30895	4.89355	-0.832766	9.62582e-25	1.88849e-20
Phgdh	0.348	0.727	0.904822	1.91468	-0.613679	3.9649e-24	7.77873e-20
Fam89a	0.083	0.383	0.0579416	0.627816	-0.621678	5.18111e-24	1.01648e-19
Cd68	0.822	0.807	5.77403	3.26888	0.666157	9.85727e-24	1.9339e-19
Ncl	0.373	0.759	2.02769	3.48819	-0.567916	1.18576e-23	2.32635e-19
Cd93	0.348	0.055	1.01762	0.0791753	0.902727	1.38386e-23	2.715e-19
Vasp	0.467	0.835	1.51345	2.75462	-0.578998	3.76795e-23	7.39234e-19
Syne1	0.275	0.614	0.35038	1.43276	-0.849229	3.88417e-23	7.62036e-19
Mycbp2	0.554	0.852	1.94046	4.06703	-0.785101	7.01454e-23	1.37618e-18
Fkbp4	0.221	0.602	0.605985	1.32005	-0.5307	7.04191e-23	1.38155e-18
Atxn7l3b	0.29	0.662	0.462993	1.42664	-0.73004	8.8731e-23	1.74081e-18
Nap1l1	0.533	0.872	2.02112	3.80194	-0.668532	9.30059e-23	1.82468e-18
Kmt2e	0.442	0.81	1.30077	2.57153	-0.634426	2.43205e-22	4.77143e-18
Acin1	0.315	0.699	0.708648	1.7324	-0.677313	2.63413e-22	5.16791e-18
Nfix	0.406	0.692	0.721004	1.93114	-0.768211	2.73419e-22	5.36422e-18
Rock2	0.529	0.827	1.56086	3.25416	-0.732246	4.90483e-22	9.62279e-18
Nedd9	0.562	0.852	1.77071	3.43736	-0.67945	5.25333e-22	1.03065e-17
Id2	0.511	0.519	3.16298	1.3871	0.802357	6.75871e-22	1.32599e-17
Zcchc6	0.424	0.787	1.05863	2.31829	-0.688751	1.24435e-21	2.44128e-17
Id1	0.105	0.441	0.247009	0.966688	-0.657296	1.50925e-21	2.96099e-17
Pmvk	0.42	0.281	1.74867	0.399997	0.97331	1.83062e-21	3.59148e-17
Hspa5	0.819	0.885	10.703	7.24216	0.505779	1.85057e-21	3.63063e-17
Rassf4	0.627	0.857	1.95797	3.86324	-0.717311	1.97098e-21	3.86687e-17
Marcks	0.297	0.048	0.959246	0.0846573	0.853059	3.18207e-21	6.24291e-17
Flna	0.649	0.92	3.62792	6.53115	-0.702505	3.77233e-21	7.40094e-17
Hnrnph1	0.359	0.729	0.968667	1.93593	-0.576598	5.85312e-21	1.14832e-16
Tor1aip2	0.424	0.714	0.717158	1.73246	-0.670179	6.53244e-21	1.2816e-16
Hsd17b7	0.384	0.093	0.85978	0.103707	0.752775	1.31793e-20	2.58565e-16
Anxa3	0.533	0.388	1.90465	0.656849	0.80992	1.62675e-20	3.19152e-16
Fam107b	0.152	0.496	0.231029	0.816404	-0.56122	2.59192e-20	5.08509e-16
Anp32a	0.279	0.637	0.854558	1.65927	-0.519954	4.39975e-20	8.63188e-16
Cast	0.467	0.812	1.30906	2.33572	-0.530694	4.949e-20	9.70944e-16
Dst	0.605	0.857	1.95969	3.90531	-0.728898	5.06107e-20	9.92932e-16
Dstn	0.757	0.927	4.86285	8.25791	-0.659086	5.13773e-20	1.00797e-15
Tcaf1	0.08	0.371	0.0891776	0.569394	-0.526968	5.16207e-20	1.01275e-15
Timp2	0.529	0.489	2.23843	1.02977	0.673984	6.60456e-20	1.29575e-15
Sptbn1	0.17	0.501	0.624783	1.43263	-0.582272	8.7303e-20	1.7128e-15
Nipbl	0.402	0.757	1.07154	2.07657	-0.570624	9.17569e-20	1.80018e-15
Abcd2	0.464	0.747	0.933227	2.25671	-0.752404	9.38039e-20	1.84034e-15
Ms4a6d	0.551	0.421	1.73743	0.65027	0.730118	9.6515e-20	1.89353e-15
Fdft1	0.482	0.178	1.47326	0.325011	0.90041	1.1436e-19	2.24363e-15
Gsto1	0.464	0.805	1.24408	2.40774	-0.602689	1.28891e-19	2.5287e-15
Ptpre	0.478	0.81	1.40619	2.77496	-0.649709	1.54447e-19	3.03009e-15
Gng12	0.536	0.216	1.185	0.345103	0.69992	2.36172e-19	4.63345e-15
Ldlr	0.594	0.361	2.54103	0.737193	1.02741	3.02828e-19	5.94118e-15
Fbxl5	0.63	0.689	3.07379	1.80712	0.53728	3.04209e-19	5.96828e-15
Sc5d	0.413	0.11	0.816253	0.153534	0.654905	3.2604e-19	6.39657e-15
Sec61g	0.591	0.669	3.79841	2.31778	0.532337	3.9942e-19	7.83621e-15
Eif3e	0.355	0.709	0.922875	1.77039	-0.526822	4.21316e-19	8.26581e-15
Runx1	0.707	0.91	4.51215	7.93074	-0.696164	5.02615e-19	9.8608e-15
Il1b	0.221	0.148	3.45762	0.688484	1.40054	5.28125e-19	1.03613e-14
Nsd3	0.236	0.584	0.507555	1.22197	-0.559632	6.45656e-19	1.26671e-14
Atp13a3	0.598	0.845	1.63328	3.42037	-0.747308	1.00164e-18	1.96511e-14
Plk3	0.536	0.832	2.32098	4.58644	-0.75032	1.0253e-18	2.01153e-14
Cd69	0.04	0.293	0.111366	0.587111	-0.514069	1.04258e-18	2.04543e-14
Skil	0.384	0.729	0.899717	1.92323	-0.62178	1.09579e-18	2.14983e-14
Gcnt2	0.667	0.702	3.10862	1.87696	0.514107	1.10226e-18	2.16253e-14
Sfr1	0.37	0.719	0.867065	1.72112	-0.543431	1.12983e-18	2.21661e-14
Dock10	0.656	0.89	2.5632	4.74084	-0.688088	1.16641e-18	2.28838e-14
Lpin1	0.645	0.887	2.64967	4.9822	-0.712908	1.69829e-18	3.33187e-14
Snrk	0.406	0.679	0.687489	1.61722	-0.633155	1.71537e-18	3.36538e-14
Kctd12b	0.286	0.596	0.463361	1.30229	-0.653781	1.77764e-18	3.48755e-14
Diaph2	0.507	0.749	0.992662	2.28374	-0.720644	1.96175e-18	3.84876e-14
Kat6b	0.225	0.519	0.301633	1.04317	-0.650489	2.64438e-18	5.188e-14
Jup	0.167	0.469	0.205768	0.706022	-0.500684	4.65516e-18	9.13296e-14
Igf1	0.428	0.14	1.14287	0.224001	0.807937	5.08708e-18	9.98035e-14
Ptpn12	0.674	0.892	2.91686	4.99326	-0.613644	5.9269e-18	1.1628e-13
Mafb	0.29	0.068	1.24056	0.106272	1.01815	6.07624e-18	1.1921e-13
Atpif1	0.685	0.677	4.64312	2.73026	0.597218	6.63143e-18	1.30102e-13
Myadm	0.5	0.794	1.17678	2.45444	-0.66626	7.49823e-18	1.47108e-13
Stk17b	0.511	0.83	1.92754	3.2452	-0.536143	8.00968e-18	1.57142e-13
Nufip2	0.435	0.702	0.649145	1.50748	-0.60452	8.34465e-18	1.63714e-13
Ncor1	0.464	0.792	1.25067	2.36284	-0.579326	9.25629e-18	1.81599e-13
Hr	0.152	0.421	0.15671	0.684201	-0.542037	1.04428e-17	2.04878e-13
Prrc2c	0.406	0.737	0.967238	2.05427	-0.634654	1.23689e-17	2.42666e-13
Ankrd44	0.246	0.584	0.488502	1.19195	-0.558352	1.25159e-17	2.4555e-13
Ptbp3	0.703	0.915	3.49479	6.10439	-0.660457	1.31499e-17	2.57987e-13
Chd4	0.591	0.86	2.10291	3.97025	-0.679698	1.38275e-17	2.71282e-13
Rbm25	0.467	0.792	1.20208	2.2288	-0.552133	1.5808e-17	3.10138e-13
Lmna	0.645	0.897	4.81045	7.79555	-0.598124	1.65638e-17	3.24964e-13
Rara	0.428	0.737	0.909253	1.75367	-0.52835	2.44406e-17	4.795e-13
C4b	0.207	0.023	0.961402	0.0230524	0.939006	2.49121e-17	4.88751e-13
Xbp1	0.692	0.91	3.73449	6.16593	-0.597946	2.60378e-17	5.10835e-13
Erg28	0.409	0.138	0.910784	0.175703	0.70064	2.74959e-17	5.39442e-13
Mtdh	0.533	0.827	1.63441	3.07573	-0.629579	2.81083e-17	5.51457e-13
Zbtb4	0.431	0.662	0.630291	1.54078	-0.64014	3.54623e-17	6.95735e-13
Camk2d	0.649	0.905	2.62609	4.34904	-0.560865	3.76655e-17	7.3896e-13
Qk	0.525	0.827	1.48963	2.63418	-0.5457	3.97002e-17	7.78879e-13
Tob1	0.58	0.797	1.5074	3.16922	-0.733587	4.22918e-17	8.29723e-13
Hist1h2bc	0.696	0.727	4.62542	2.75569	0.582886	4.89479e-17	9.60308e-13
Ltc4s	0.543	0.825	1.81375	3.38352	-0.639597	4.94542e-17	9.70242e-13
Fdps	0.438	0.148	1.04365	0.278664	0.676513	5.59729e-17	1.09813e-12
Tcf7l2	0.732	0.912	4.37733	7.17633	-0.604563	6.90599e-17	1.35489e-12
Gal	0.123	0.419	0.294787	0.910071	-0.560911	8.02601e-17	1.57462e-12
Glipr2	0.293	0.619	0.743998	1.48095	-0.508492	1.18145e-16	2.31788e-12
Tagln2	0.757	0.955	7.14484	10.6591	-0.517496	1.21842e-16	2.39041e-12
Pygo2	0.388	0.634	0.552295	1.43764	-0.651081	1.82976e-16	3.58981e-12
Fam168a	0.442	0.674	0.687561	1.55804	-0.600098	2.01472e-16	3.95269e-12
Purb	0.58	0.857	2.12997	3.66345	-0.575248	2.05835e-16	4.03828e-12
4930523C07Rik	0.17	0.476	0.401037	0.991059	-0.507041	2.26768e-16	4.44897e-12
AU020206	0.728	0.915	3.75295	6.02462	-0.563596	2.58198e-16	5.06558e-12
Siglecf	0.301	0.602	0.512399	1.23664	-0.564497	3.60907e-16	7.08063e-12
Ski	0.565	0.822	1.42431	2.75512	-0.631285	3.9748e-16	7.79816e-12
Hsp90aa1	0.496	0.799	2.94486	4.99202	-0.60307	4.19686e-16	8.23382e-12
Fcgr3	0.707	0.769	3.94421	2.48305	0.505388	4.2336e-16	8.30589e-12
Hnrnpu	0.489	0.792	1.99958	3.33073	-0.52985	4.36445e-16	8.56262e-12
Rnf128	0.344	0.088	0.659325	0.109904	0.580162	4.82933e-16	9.47465e-12
Ftl1-ps1	0.638	0.499	2.1541	0.867038	0.756477	5.25661e-16	1.03129e-11
Mylip	0.12	0.396	0.189291	0.81662	-0.611155	5.26763e-16	1.03346e-11
S100a4	0.163	0.211	1.83866	0.883889	0.591494	7.44449e-16	1.46054e-11
Ncoa1	0.424	0.682	0.697904	1.61891	-0.625211	7.95584e-16	1.56086e-11
Myo5a	0.576	0.286	1.30755	0.44018	0.680116	8.23913e-16	1.61643e-11
Crip1	0.25	0.188	6.23799	2.16538	1.19321	9.12975e-16	1.79117e-11
Slc7a11	0.304	0.075	0.645261	0.07799	0.609972	1.02322e-15	2.00745e-11
Ddx3x	0.634	0.882	2.48073	4.33128	-0.615091	1.51641e-15	2.97505e-11
Pabpc1	0.786	0.927	6.0511	9.11413	-0.520453	2.12065e-15	4.1605e-11
Sh2d1b1	0.533	0.799	1.26138	2.21033	-0.505522	2.49969e-15	4.90414e-11
Ddx46	0.417	0.707	0.890032	1.91596	-0.625559	3.71537e-15	7.28918e-11
Ndufc1	0.583	0.622	2.26178	1.30544	0.500622	4.8179e-15	9.45224e-11
Egr2	0.507	0.767	1.62018	3.11401	-0.65088	4.83682e-15	9.48936e-11
Itpripl2	0.739	0.9	3.08904	4.84621	-0.51574	5.54213e-15	1.08731e-10
Basp1	0.264	0.06	1.19747	0.139354	0.947628	6.1466e-15	1.2059e-10
Gtpbp4	0.275	0.576	0.449665	1.07903	-0.520191	7.27377e-15	1.42704e-10
Blvrb	0.464	0.501	1.88375	0.833163	0.653609	8.82908e-15	1.73218e-10
Ssh2	0.301	0.612	0.726207	1.47015	-0.516995	9.24927e-15	1.81461e-10
Creb5	0.333	0.571	0.473672	1.31244	-0.649998	9.29738e-15	1.82405e-10
Trappc6a	0.279	0.526	0.356113	0.978127	-0.544657	9.68947e-15	1.90098e-10
Hsd17b4	0.478	0.719	0.982531	1.86366	-0.530518	1.90663e-14	3.74062e-10
Filip1l	0.236	0.536	0.48609	1.11188	-0.507005	1.99941e-14	3.92264e-10
Chp1	0.594	0.842	1.71782	2.88808	-0.516609	2.06502e-14	4.05136e-10
Gpr155	0.225	0.471	0.287815	0.972392	-0.615021	3.01691e-14	5.91888e-10
Cdv3	0.464	0.754	1.11945	2.08421	-0.541211	3.62652e-14	7.11488e-10
Krcc1	0.449	0.707	0.832206	1.79122	-0.607316	4.0289e-14	7.9043e-10
Gadd45b	0.221	0.223	1.0887	0.399292	0.57791	4.08415e-14	8.01269e-10
Kcnq1ot1	0.594	0.825	3.41358	6.42061	-0.74959	4.16581e-14	8.1729e-10
Pycard	0.333	0.429	1.42236	0.678517	0.529224	5.3722e-14	1.05397e-09
Khdrbs1	0.341	0.642	0.708769	1.4498	-0.519707	5.78928e-14	1.1358e-09
Celf2	0.623	0.865	2.33351	3.88906	-0.552514	7.51585e-14	1.47453e-09
Hist1h1c	0.496	0.398	2.43804	0.981163	0.795239	9.32605e-14	1.82968e-09
Dhrs3	0.594	0.855	2.11352	3.453	-0.516233	9.53387e-14	1.87045e-09
Frmd4a	0.457	0.689	0.786459	1.59682	-0.539641	1.1532e-13	2.26246e-09
Ralgds	0.438	0.667	0.76325	1.52265	-0.516704	1.26507e-13	2.48195e-09
Peli1	0.322	0.604	0.668594	1.50685	-0.587241	1.35361e-13	2.65566e-09
Cyb5b	0.609	0.524	2.05102	1.00365	0.606662	1.52941e-13	3.00054e-09
Ifi27l2a	0.225	0.09	2.08165	0.339468	1.20204	1.56661e-13	3.07353e-09
Stard4	0.428	0.178	0.807657	0.222506	0.56428	1.72925e-13	3.39261e-09
Map4k4	0.395	0.341	1.14813	0.488256	0.529458	1.91769e-13	3.76232e-09
Sdc3	0.58	0.431	2.28705	0.806563	0.863545	2.17036e-13	4.25803e-09
Dusp5	0.464	0.709	1.24828	2.68591	-0.713201	2.36207e-13	4.63415e-09
Acadm	0.384	0.629	0.684018	1.40639	-0.514965	2.76189e-13	5.41856e-09
Afdn	0.264	0.526	0.427269	1.03528	-0.511967	3.14971e-13	6.17942e-09
Far1	0.58	0.792	1.43635	2.51223	-0.527668	3.47641e-13	6.82037e-09
Apbb1ip	0.641	0.87	2.38174	3.85789	-0.522564	4.89336e-13	9.60028e-09
Myo9a	0.348	0.561	0.457761	1.09933	-0.526177	5.14801e-13	1.00999e-08
Zbtb7a	0.547	0.794	1.59072	2.8198	-0.560141	7.06377e-13	1.38584e-08
Epb41l2	0.467	0.702	0.921825	1.73558	-0.509368	7.36604e-13	1.44514e-08
Xlr	0.054	0.251	0.0775002	0.596563	-0.567281	8.73908e-13	1.71452e-08
Ighg1	0.101	0	0.429192	0	0.515199	1.22572e-12	2.40473e-08
Nav2	0.293	0.541	0.435999	1.16618	-0.593097	1.95059e-12	3.82686e-08
Cebpg	0.504	0.727	1.03838	1.91422	-0.515688	2.02787e-12	3.97847e-08
Pbrm1	0.475	0.744	1.12853	2.01297	-0.501326	2.63957e-12	5.17858e-08
Mvd	0.572	0.358	1.39393	0.526727	0.64894	2.65413e-12	5.20713e-08
Cbl	0.511	0.759	1.17352	2.08891	-0.507062	2.90213e-12	5.6937e-08
Iqsec1	0.754	0.734	3.44133	1.98894	0.571357	4.97966e-12	9.7696e-08
Ankrd17	0.355	0.612	0.536765	1.23472	-0.540196	5.05216e-12	9.91183e-08
Tppp3	0.301	0.576	1.63598	3.33061	-0.716231	6.40171e-12	1.25595e-07
Zhx1	0.29	0.506	0.362582	0.935856	-0.506629	6.68645e-12	1.31181e-07
Cebpa	0.609	0.812	1.8076	3.07055	-0.535887	7.42078e-12	1.45588e-07
Fpr2	0.431	0.647	0.961988	1.96597	-0.59619	9.60324e-12	1.88406e-07
Atxn1	0.547	0.752	1.12923	2.16798	-0.573229	1.59125e-11	3.12187e-07
Fpr1	0.471	0.672	0.842672	1.81079	-0.609177	1.99422e-11	3.91245e-07
Gm26917	0.257	0.456	4.91955	1.57632	1.20017	2.03019e-11	3.98303e-07
Rab6a	0.511	0.744	1.06475	1.94932	-0.514412	2.19557e-11	4.30749e-07
Ccl9	0.446	0.466	3.42617	1.80906	0.655974	3.61966e-11	7.10142e-07
Scaf11	0.399	0.662	0.90469	1.69984	-0.50332	3.62458e-11	7.11106e-07
Hmgcr	0.413	0.201	0.859785	0.282606	0.536058	3.86212e-11	7.5771e-07
Dip2b	0.435	0.644	0.674695	1.37776	-0.505704	3.87334e-11	7.5991e-07
Cd24a	0.627	0.561	3.91221	2.26851	0.587741	4.08536e-11	8.01506e-07
Msl1	0.424	0.659	0.764359	1.57823	-0.547235	4.36366e-11	8.56106e-07
Osm	0.438	0.393	2.39725	1.13228	0.671975	4.62649e-11	9.07672e-07
Pira2	0.576	0.471	1.72334	0.829485	0.573942	5.48131e-11	1.07538e-06
Gdf15	0.417	0.273	2.11633	0.694731	0.878792	5.95772e-11	1.16885e-06
Ffar4	0.257	0.491	0.359617	0.950206	-0.520426	6.50158e-11	1.27554e-06
Gpnmb	0.478	0.368	2.27045	0.802864	0.859197	1.00994e-10	1.9814e-06
Pdpn	0.38	0.163	0.884488	0.21494	0.633287	1.12347e-10	2.20413e-06
Gsn	0.359	0.201	2.62757	1.01102	0.851076	1.60608e-10	3.15096e-06
Pla2g16	0.446	0.281	1.2699	0.45097	0.645613	1.70299e-10	3.3411e-06
Pip4k2a	0.489	0.702	0.892281	1.6817	-0.503021	3.53197e-10	6.92937e-06
Insig1	0.464	0.243	0.985494	0.351433	0.555008	3.95317e-10	7.75572e-06
Pam	0.196	0.043	0.552004	0.0487566	0.565453	3.95333e-10	7.75605e-06
Mmp12	0.199	0.058	1.30192	0.106149	1.05729	4.83179e-10	9.4795e-06
Hivep3	0.377	0.559	0.723489	1.52968	-0.553623	1.5842e-09	3.10804e-05
Hexb	0.554	0.421	1.42099	0.658399	0.545809	2.88016e-09	5.65058e-05
Arrdc4	0.322	0.464	0.369463	0.951666	-0.511096	2.96813e-09	5.82317e-05
Aldh2	0.388	0.206	1.50412	0.608133	0.638915	3.91786e-09	7.68645e-05
Ccdc80	0.587	0.524	2.42798	1.22469	0.623758	5.21218e-09	0.000102258
Abca1	0.185	0.398	0.618422	1.29632	-0.504738	5.67149e-09	0.000111269
Lgals3bp	0.391	0.358	1.19253	0.518879	0.529587	7.18246e-09	0.000140913
Baiap2	0.232	0.08	0.580663	0.0812662	0.547808	1.08129e-08	0.000212138
Tnf	0.192	0.363	0.280843	0.832802	-0.516957	4.30293e-08	0.000844191
Cxcl16	0.192	0.095	0.616519	0.138779	0.505403	4.6933e-08	0.000920778
Itgb5	0.569	0.509	1.65261	0.852799	0.517708	3.1508e-07	0.00618155
Tbc1d14	0.514	0.363	1.41107	0.624874	0.569343	3.85383e-07	0.00756082
Thbd	0.438	0.261	1.10511	0.457717	0.530184	3.88331e-07	0.00761866
Ereg	0.221	0.078	0.629662	0.152026	0.500399	4.45561e-07	0.00874146
Got1	0.33	0.213	0.835943	0.279597	0.520831	5.3212e-07	0.0104397
Rgs1	0.203	0.11	0.928493	0.251959	0.623287	7.27563e-07	0.0142741
Clec4d	0.264	0.148	0.672963	0.173927	0.511063	9.13383e-07	0.0179197
Il11ra1	0.496	0.328	1.19568	0.457164	0.591505	1.2775e-06	0.0250633
Rgcc	0.438	0.281	2.59352	1.08801	0.783267	1.71713e-06	0.0336884
