## Supplementary material for "Nuclear envelope disruption triggers hallmarks of aging in lung alveolar macrophages": Table S5

### Sheet: README
Differentially expressed genes in AM between old and young mice (Tabula muris senis)
5 conditions: 2 young (1m, 3m), 3 old (18m, 21m, 30m)
Most of the cells from one 30m sample (30-M-2) cluster apart and are thus filtered out
DEGs are computed between all old-young comparisons
Tool: Seurat 3.0.0
Method: MAST
Gene filtering: perc. detection > 10%, |log2FC| > 0.5, adj. P-value < 0.05
Gene validation: filtered + perc. detection > 50% and found in > 90% of bootstrap tests (genes with perc. detection < 50% are not tested); genes that are respectively up- or down-regulated in 3m versus 1m are removed from the list of validated up- and down-regulated genes
age	# cells
1m	577
3m	208
18m	200
21m	91
30m	148
Each sheet contains the statistics of the differential expression analysis only for the filtered genes (see criteria above)
pct.1	% of cells in old condition where the gene is detected (UMI count > 0)
pct.2	% of cells in the young condition where the gene is detected (UMI count > 0)
avg_exp.1	average expression in old
avg_exp.2	average expression in young
avg_log2FC	log2FC between avg_exp.1 and avg_exp.2
p_val	P-value assigned by MAST
p_val_adj	adjusted p-val (Bonferroni correction)
bootstrap_count	number of bootstrap tests where the gene is classified as DEG consistently with the sign of avg_log2FC

### Sheet: 18m-1m
geneID	pct.1	pct.2	avg_exp.1	avg_exp.2	avg_log2FC	p_val	p_val_adj	bootstrap_count
Cd74	0.895	0.395	25.0562	1.75014	3.24405	1.76067e-101	4.12578e-97	100
H2-Aa	0.775	0.137	8.89378	0.541467	2.68222	3.29148e-77	7.71292e-73	100
Xist	0.52	0	6.41813	0	2.89106	2.5511e-74	5.978e-70	100
H2-Ab1	0.725	0.156	6.23501	0.476124	2.29318	6.97376e-64	1.63416e-59	100
H2-Eb1	0.7	0.13	5.61133	0.456535	2.1824	1.67446e-60	3.92376e-56	100
Lyz2	1	1	87.7279	42.1381	1.04042	8.23016e-51	1.92857e-46	100
Slpi	0.835	0.49	10.5611	2.33826	1.79212	1.71352e-41	4.01528e-37	100
Ctss	1	0.984	23.9576	12.442	0.892736	1.96501e-36	4.60462e-32	100
S100a1	0.91	0.633	7.42737	2.56268	1.24212	1.28407e-34	3.00896e-30	100
Lyz1	1	0.998	50.3467	25.6204	0.947741	2.22772e-34	5.22022e-30	100
H2-DMb1	0.67	0.244	2.76192	0.624398	1.21156	6.4324e-34	1.50731e-29	100
Cd63	0.685	0.25	3.90597	0.855431	1.40279	4.37487e-32	1.02516e-27	100
Rn45s	0.995	0.962	37.8276	8.63917	2.0101	6.04642e-30	1.41686e-25	100
Rpl13	1	1	31.4384	45.0822	-0.506509	2.20059e-28	5.15663e-24	100
Pisd-ps3	0.415	0.062	0.895932	0.126011	0.751687	8.89112e-28	2.08346e-23	0
Rpl32	1	1	36.5635	52.6614	-0.514551	1.46012e-27	3.42149e-23	100
Clec1b	0.325	0.028	0.779133	0.0661688	0.738739	5.31964e-27	1.24655e-22	0
B2m	0.995	0.991	24.0783	14.696	0.676042	1.91559e-26	4.4888e-22	100
Cmbl	0.25	0.01	0.494867	0.0279118	0.540301	4.4287e-25	1.03778e-20	0
Hist1h2bc	0.75	0.35	2.92631	1.03879	0.94546	9.70023e-25	2.27305e-20	100
Scgb1a1	0.585	0.194	1.57279	0.784758	0.527607	4.61211e-24	1.08076e-19	90
Rplp0	0.99	1	20.4478	29.3928	-0.502899	6.31072e-24	1.47879e-19	100
Cybb	0.99	0.976	18.4012	9.99006	0.819944	1.17127e-23	2.74463e-19	100
Scd1	0.305	0.033	0.951969	0.0745072	0.861255	3.55031e-23	8.31945e-19	0
Pla2g2d	0.175	0	0.451917	0	0.537959	3.7311e-23	8.74309e-19	0
Rps18	0.995	1	24.5146	35.1558	-0.502904	1.78721e-21	4.18796e-17	96
Ctsd	1	0.998	42.9669	27.1893	0.641268	7.55184e-21	1.76962e-16	98
Slc1a3	0.195	0.005	0.503647	0.0191755	0.561064	9.08966e-21	2.12998e-16	0
H2-K1	0.965	0.929	10.71	6.03832	0.734432	7.98128e-20	1.87025e-15	99
Hr	0.23	0.017	0.500536	0.036801	0.533339	2.37168e-19	5.55755e-15	0
S100a11	0.96	0.917	13.2901	7.53227	0.744016	1.88596e-18	4.41937e-14	95
Lpl	0.99	0.986	26.8554	15.6827	0.739603	5.7634e-18	1.35054e-13	89
H2-D1	0.985	0.951	12.9966	8.26151	0.59576	8.16104e-18	1.91238e-13	94
Cd274	0.55	0.232	1.5118	0.601616	0.649192	3.90874e-15	9.15935e-11	84
Ctsb	0.99	0.908	10.2017	6.39877	0.598362	6.40093e-15	1.49993e-10	73
Chi3l3	1	0.998	129.909	90.9917	0.508992	1.86908e-14	4.37981e-10	55
Spp1	0.655	0.421	7.20734	2.31781	1.30668	7.16853e-14	1.6798e-09	57
Trappc6a	0.585	0.288	1.96461	0.855224	0.676249	4.31152e-13	1.01032e-08	43
Fabp4	0.54	0.251	3.0379	1.11338	0.934054	6.39893e-13	1.49946e-08	44
Lst1	0.235	0.47	0.500359	1.69337	-0.844104	6.88939e-13	1.61439e-08	0
Itgax	0.835	0.601	3.9103	2.22305	0.607383	6.97072e-13	1.63345e-08	39
Serpinb6a	0.655	0.366	2.28632	1.16015	0.605342	5.08742e-12	1.19213e-07	48
Ms4a8a	0.605	0.331	1.85485	0.846628	0.62852	5.82613e-12	1.36524e-07	60
Gm11428	0.655	0.381	3.39701	1.46446	0.835249	7.97733e-12	1.86933e-07	51
Gmfg	0.33	0.516	0.778932	1.85998	-0.684993	1.60461e-11	3.76008e-07	50
Chpt1	0.335	0.116	0.867948	0.22802	0.605121	1.92895e-11	4.5201e-07	0
Ear1	0.865	0.744	8.78829	4.47227	0.838918	3.83286e-11	8.98154e-07	9
Plac8	0.27	0.485	0.577472	2.32211	-1.07448	6.77216e-11	1.58692e-06	0
Olr1	0.74	0.53	3.23018	1.78104	0.605097	3.81153e-10	8.93155e-06	32
Actb	1	1	119.24	170.977	-0.516303	1.6049e-09	3.76076e-05	16
Lepr	0.455	0.229	1.60804	0.6077	0.697966	2.298e-09	5.3849e-05	0
Sla	0.695	0.773	2.20047	3.53066	-0.501436	2.38927e-09	5.59877e-05	6
Ctsl	0.68	0.485	2.6299	1.45498	0.564215	3.71981e-09	8.71664e-05	12
Rnasek	0.74	0.553	2.91737	1.71924	0.526684	3.81468e-09	8.93893e-05	5
1100001G20Rik	0.88	0.737	10.9599	6.85073	0.60731	4.95108e-09	0.000116019	10
Ifitm3	0.505	0.593	1.25803	2.67428	-0.7024	5.09409e-09	0.00011937	0
Sparc	0.055	0.206	0.0949311	0.649499	-0.591188	1.01371e-08	0.000237542	0
Mgst1	0.78	0.584	3.60388	2.1561	0.544708	1.12207e-08	0.000262934	6
Ddx3y	0.175	0.385	0.413503	1.09793	-0.56969	3.20018e-08	0.000749898	0
Mgp	0.505	0.622	1.28261	2.32551	-0.542889	7.07832e-08	0.00165866	2
Igf1	0.2	0.061	0.676611	0.144073	0.551369	2.23587e-07	0.0052393	0
Pld4	0.43	0.6	1.23507	2.16534	-0.502044	2.26834e-07	0.0053154	7
S100a8	0.675	0.622	4.1828	2.50676	0.563593	2.349e-07	0.00550442	7
Abca1	0.38	0.189	1.37322	0.564307	0.601321	5.07503e-07	0.0118923	0
Pcyox1	0.545	0.373	1.79776	0.973171	0.503757	1.40827e-06	0.033	0

### Sheet: 21m-1m
geneID	pct.1	pct.2	avg_exp.1	avg_exp.2	avg_log2FC	p_val	p_val_adj	bootstrap_count
Xist	0.989	0	16.9826	0	4.16853	1.58793e-113	3.721e-109	100
Scgb1a1	1	0.194	17.9416	0.784758	3.40776	5.70731e-102	1.33739e-97	100
Cd74	0.989	0.395	37.4648	1.75014	3.80596	1.23536e-91	2.89482e-87	100
H2-Ab1	0.934	0.156	9.55597	0.476124	2.83817	4.87353e-66	1.14201e-61	100
H2-Aa	0.879	0.137	11.7219	0.541467	3.04494	5.0689e-59	1.1878e-54	100
Sftpc	0.978	0.406	7.17713	1.33724	1.80679	8.43104e-55	1.97565e-50	100
H2-Eb1	0.813	0.13	6.48278	0.456535	2.36103	5.94598e-48	1.39332e-43	100
Slpi	0.879	0.49	15.4931	2.33826	2.30469	8.17353e-32	1.9153e-27	100
Lyz2	1	1	86.8932	42.1381	1.02679	4.85876e-28	1.13855e-23	100
Cd63	0.736	0.25	4.52081	0.855431	1.57313	5.55881e-25	1.3026e-20	100
Cmbl	0.33	0.01	0.701969	0.0279118	0.727488	3.49942e-22	8.20019e-18	0
Lyz1	1	0.998	51.1708	25.6204	0.970712	6.55475e-22	1.53597e-17	100
Ddx3y	0	0.385	0	1.09793	-1.06897	5.95203e-19	1.39474e-14	0
Cybb	0.989	0.976	19.7186	9.99006	0.914727	1.92571e-18	4.51251e-14	96
Ctss	1	0.984	23.5264	12.442	0.867595	5.682e-18	1.33146e-13	94
H2-DMb1	0.637	0.244	2.67006	0.624398	1.1759	5.84229e-18	1.36902e-13	94
H2-D1	1	0.951	14.3937	8.26151	0.733023	8.50239e-18	1.99237e-13	100
Sftpa1	0.429	0.062	1.06727	0.129147	0.872492	1.42899e-17	3.34856e-13	0
Clec1b	0.341	0.028	0.841014	0.0661688	0.788065	1.85711e-17	4.35176e-13	0
Slc1a3	0.242	0.005	0.54142	0.0191755	0.596857	2.98704e-17	6.99953e-13	0
B2m	1	0.991	25.3939	14.696	0.749811	1.01985e-16	2.38981e-12	100
Fxyd5	0.989	0.898	10.8588	5.92773	0.775507	2.84269e-16	6.66127e-12	96
Igj	0.308	0.023	0.607244	0.0442446	0.622129	2.85358e-16	6.6868e-12	0
Ccl5	0.725	0.284	2.37552	1.09788	0.686179	1.53378e-15	3.5941e-11	75
C130026I21Rik	0.209	0.003	0.459688	0.0068639	0.535791	3.45642e-15	8.09944e-11	0
Epcam	0.374	0.054	1.1144	0.140035	0.891171	6.1152e-15	1.43297e-10	0
Rpsa	1	1	15.7922	23.0285	-0.516954	2.80422e-14	6.57112e-10	62
Trappc6a	0.692	0.288	2.6203	0.855224	0.964516	4.4817e-14	1.0502e-09	79
S100a11	0.989	0.917	14.4407	7.53227	0.855734	1.06569e-13	2.49723e-09	77
S100a1	0.846	0.633	5.85045	2.56268	0.943235	2.31536e-13	5.42558e-09	80
Cyba	0.978	0.938	14.7415	8.38973	0.745418	3.97281e-13	9.30948e-09	59
Spp1	0.78	0.421	7.31554	2.31781	1.32558	4.45615e-13	1.04421e-08	51
Rnasek	0.835	0.553	3.63559	1.71924	0.769552	1.37435e-12	3.22052e-08	48
Hist1h2bc	0.648	0.35	2.94036	1.03879	0.950612	3.22399e-12	7.55479e-08	62
Fth1	1	1	149.102	214.021	-0.518538	1.06825e-11	2.50322e-07	50
Pisd-ps3	0.341	0.062	0.811397	0.126011	0.685882	1.09496e-11	2.56582e-07	0
Itm2b	1	0.974	14.3781	9.39795	0.564573	1.86883e-11	4.37922e-07	20
Sla	0.505	0.773	1.40588	3.53066	-0.913158	5.7927e-11	1.3574e-06	34
Eif2s3y	0	0.227	0	0.550474	-0.632709	9.69649e-11	2.27218e-06	0
Fpr2	0.22	0.588	0.627312	2.09221	-0.926146	1.02039e-10	2.39108e-06	39
Cytip	0.868	0.958	4.91578	8.73128	-0.718062	1.5284e-10	3.5815e-06	32
Scd1	0.253	0.033	0.626579	0.0745072	0.598166	2.83882e-10	6.6522e-06	0
Tyrobp	1	0.991	27.527	18.012	0.585419	3.39445e-10	7.95422e-06	20
Ear1	0.912	0.744	9.42147	4.47227	0.929349	3.89477e-10	9.12661e-06	37
Ms4a8a	0.648	0.331	2.11221	0.846628	0.753048	5.49103e-10	1.28671e-05	48
Aqp1	0.319	0.064	0.784077	0.148021	0.636029	6.91892e-10	1.62131e-05	0
Wfdc10	0.286	0.05	1.03341	0.155553	0.815319	9.06721e-10	2.12472e-05	0
Fcer1g	1	0.986	20.9351	13.527	0.594512	4.82921e-09	0.000113163	7
Ly6e	0.901	0.756	6.0364	3.44845	0.661537	5.28719e-09	0.000123895	21
Ly6c1	0.44	0.146	1.0899	0.353451	0.626794	7.75166e-09	0.000181645	0
Lrg1	0.253	0.043	0.70358	0.100877	0.629916	8.60022e-09	0.000201529	0
Actb	1	1	108.814	170.977	-0.647159	1.14783e-08	0.000268971	7
Ly6a	0.604	0.279	1.74236	0.753276	0.645367	1.22847e-08	0.000287867	7
Aldh2	0.538	0.236	1.5521	0.567083	0.703605	1.38901e-08	0.000325486	12
1810006K21Rik	0.824	0.549	3.06848	1.72825	0.576511	3.3694e-08	0.000789552	17
H2-K1	0.967	0.929	9.44795	6.03832	0.569916	4.92434e-08	0.00115392	14
Mgst1	0.846	0.584	3.87694	2.1561	0.627834	5.08454e-08	0.00119146	16
Itgax	0.813	0.601	4.02499	2.22305	0.640695	6.3698e-08	0.00149263	27
Ifi30	0.747	0.539	3.62081	1.75447	0.746371	6.41379e-08	0.00150294	5
Ctsd	1	0.998	40.1914	27.1893	0.547194	6.77054e-08	0.00158654	5
Serpinb6a	0.681	0.366	2.27292	1.16015	0.599449	8.02811e-08	0.00188123	14
Ifitm2	0.736	0.463	2.59897	1.32516	0.630253	8.09982e-08	0.00189803	6
S100a6	0.626	0.376	5.48951	1.76369	1.23151	8.51697e-08	0.00199578	6
Ear2	0.978	0.951	15.8604	10.2755	0.580448	9.7264e-08	0.00227919	10
Itgb2	0.879	0.735	5.07688	2.97866	0.611049	1.05351e-07	0.00246869	0
Trmt1	0.418	0.149	0.990147	0.359847	0.54943	1.15973e-07	0.00271759	0
Nfkbia	0.538	0.78	2.3559	3.86172	-0.534768	2.26823e-07	0.00531513	2
Cst3	0.967	0.891	8.76285	5.72325	0.538143	2.26833e-07	0.00531539	3
Trf	0.978	0.873	8.19942	5.33915	0.537254	3.11407e-07	0.0072972	0
Litaf	0.648	0.345	1.92011	0.976603	0.562999	3.39782e-07	0.00796211	0
Lmo4	0.868	0.962	6.02337	9.66496	-0.602643	3.49105e-07	0.00818058	0
Erdr1	0.418	0.158	1.18194	0.386136	0.654542	4.02892e-07	0.00944096	0
Pdpn	0.176	0.029	0.514777	0.0520265	0.525934	7.14929e-07	0.0167529	0
Sepw1	0.89	0.731	5.48099	3.33507	0.580159	8.38922e-07	0.0196585	0
Malat1	1	1	188.839	120.899	0.639087	8.57464e-07	0.020093	0
Igf1	0.242	0.061	0.840258	0.144073	0.685728	8.77019e-07	0.0205512	0
AF251705	0.813	0.532	2.98784	1.81812	0.500876	9.69475e-07	0.0227177	4
Net1	0.692	0.809	2.20721	3.89142	-0.608934	1.33534e-06	0.0312909	0
Krt19	0.802	0.565	4.44594	2.39514	0.681712	1.34557e-06	0.0315308	5
Ubb	0.791	0.622	4.90293	2.57684	0.722746	1.40454e-06	0.0329126	6
Apoe	0.473	0.272	2.42461	0.816059	0.91513	1.64613e-06	0.0385739	0

### Sheet: 30m-1m
geneID	pct.1	pct.2	avg_exp.1	avg_exp.2	avg_log2FC	p_val	p_val_adj	bootstrap_count
Cd74	0.919	0.395	31.7388	1.75014	3.57343	7.24537e-104	1.69781e-99	100
H2-Aa	0.824	0.137	10.3454	0.541467	2.87973	3.6038e-76	8.44479e-72	100
H2-Ab1	0.797	0.156	8.57872	0.476124	2.69802	2.82221e-70	6.61328e-66	100
H2-Eb1	0.784	0.13	6.4502	0.456535	2.35474	1.49778e-60	3.50976e-56	100
Rn45s	0.993	0.962	61.4051	8.63917	2.69468	7.84393e-53	1.83807e-48	100
Rplp0	0.966	1	15.2431	29.3928	-0.903902	6.60943e-52	1.54879e-47	100
Cd63	0.777	0.25	6.92884	0.855431	2.09536	1.20342e-47	2.81998e-43	100
Lyz2	1	1	91.7429	42.1381	1.10427	2.9269e-47	6.85861e-43	100
Ctss	1	0.984	26.9919	12.442	1.05826	5.25339e-42	1.23103e-37	100
Beta-s	0.709	0.175	8.75286	0.528989	2.67325	9.85535e-40	2.3094e-35	100
B2m	1	0.991	29.0529	14.696	0.937109	6.38668e-36	1.49659e-31	100
Rpl32	0.993	1	33.3063	52.6614	-0.64541	7.30716e-36	1.71229e-31	100
Rps20	1	1	21.2577	33.1922	-0.619365	1.29427e-34	3.03287e-30	100
S100a1	0.932	0.633	8.13489	2.56268	1.35842	2.93202e-34	6.87059e-30	100
Ear1	0.919	0.744	12.1519	4.47227	1.26506	6.38847e-31	1.49701e-26	100
H2-DMb1	0.696	0.244	2.86051	0.624398	1.24889	1.80188e-30	4.22234e-26	100
Mgp	0.122	0.622	0.292305	2.32551	-1.36363	3.42273e-30	8.02047e-26	100
Rps2	0.946	0.993	13.4801	23.5537	-0.761866	1.50138e-29	3.51819e-25	100
Rpl29	0.872	0.977	6.92879	13.0832	-0.828803	1.82778e-29	4.28304e-25	100
Rps18	0.973	1	22.0415	35.1558	-0.649992	3.00088e-29	7.03196e-25	100
H2-K1	0.953	0.929	13.4434	6.03832	1.0371	4.7134e-29	1.10449e-24	100
Slpi	0.851	0.49	14.8312	2.33826	2.2456	6.28799e-28	1.47346e-23	100
Psap	1	1	67.8381	34.8976	0.939321	1.01994e-27	2.39003e-23	100
Rpl28	0.986	0.997	15.0208	23.1895	-0.594434	2.31409e-27	5.4226e-23	100
Rps15a	0.986	1	18.5673	28.9725	-0.615193	1.71152e-26	4.01061e-22	100
Lyz1	1	0.998	48.283	25.6204	0.88856	1.08729e-25	2.54785e-21	100
Pla2g2d	0.223	0	0.593052	0	0.671793	1.23538e-25	2.89487e-21	0
Cd9	1	0.998	35.7778	21.6748	0.697742	4.58827e-25	1.07517e-20	100
Creg1	0.892	0.683	6.64004	2.67195	1.05704	9.1593e-25	2.1463e-20	100
Spp1	0.764	0.421	9.8683	2.31781	1.71182	1.77126e-24	4.15058e-20	100
Cytip	0.77	0.958	3.96164	8.73128	-0.971813	2.14884e-24	5.03537e-20	100
Rpl13	0.993	1	31.5699	45.0822	-0.500673	3.01165e-24	7.05721e-20	100
Rpl12	0.966	0.993	9.62628	15.9993	-0.677838	1.74824e-23	4.09666e-19	100
Rpsa	0.986	1	15.5673	23.0285	-0.536408	4.20324e-22	9.84946e-18	100
Rpl27a	0.973	1	15.0229	22.9558	-0.580242	6.34185e-21	1.48609e-16	100
Rpl31	0.939	0.993	9.85832	15.7065	-0.621611	8.6124e-21	2.01814e-16	100
Malat1	1	1	224.377	120.899	0.886648	1.02129e-20	2.39318e-16	100
S100a9	0.216	0.591	0.561732	2.58242	-1.19779	3.62487e-19	8.49415e-15	100
C130026I21Rik	0.196	0.003	0.482306	0.0068639	0.557975	1.00717e-18	2.3601e-14	0
Ear2	0.946	0.951	18.7898	10.2755	0.811571	2.43533e-18	5.70671e-14	99
Rps6	0.98	0.995	13.7542	20.6993	-0.556521	3.60591e-18	8.44974e-14	98
H2-D1	0.986	0.951	13.6505	8.26151	0.661627	3.93619e-18	9.22368e-14	99
Rpl10a	0.966	0.995	10.5892	16.2426	-0.573198	4.36515e-18	1.02289e-13	100
Itm2b	0.993	0.974	14.7196	9.39795	0.596263	4.61443e-18	1.0813e-13	100
Gnb2l1	0.966	0.993	9.04104	13.7861	-0.558336	9.2563e-18	2.16903e-13	88
Rpl8	0.986	0.997	14.2	21.0911	-0.539389	9.66093e-18	2.26385e-13	100
Rps7	0.98	0.998	17.3753	25.0973	-0.506137	3.08299e-17	7.22436e-13	100
Slc1a3	0.189	0.005	0.626431	0.0191755	0.674307	5.56041e-17	1.30297e-12	0
Lpl	0.986	0.986	28.7031	15.6827	0.832261	5.99612e-17	1.40507e-12	100
Mgst1	0.824	0.584	4.84736	2.1561	0.889643	5.99728e-17	1.40534e-12	96
Cybb	0.966	0.976	17.6144	9.99006	0.760219	7.17811e-17	1.68205e-12	95
Cyba	0.98	0.938	14.3531	8.38973	0.709375	2.72746e-16	6.39127e-12	88
Ctsb	0.973	0.908	11.0781	6.39877	0.707041	4.99374e-16	1.17018e-11	97
Actb	1	1	99.9898	170.977	-0.768006	6.99264e-16	1.63859e-11	97
Chpt1	0.399	0.116	1.05407	0.22802	0.742151	3.93563e-15	9.22236e-11	0
Rpl18	0.959	0.99	9.98832	15.1142	-0.552361	5.38164e-15	1.26108e-10	74
Ctsl	0.682	0.485	3.55209	1.45498	0.890815	1.03359e-14	2.42202e-10	78
Fabp4	0.574	0.251	3.82096	1.11338	1.18977	1.41145e-14	3.30745e-10	97
Mpeg1	0.966	0.967	13.7837	8.85961	0.584409	2.50846e-14	5.87807e-10	80
1810006K21Rik	0.736	0.549	3.64844	1.72825	0.768768	3.72985e-14	8.74015e-10	79
Chi3l3	0.993	0.998	139.697	90.9917	0.613015	6.38461e-14	1.49611e-09	69
Ppap2b	0.243	0.035	0.652592	0.0642915	0.634837	6.40276e-14	1.50036e-09	0
Sdc3	0.696	0.423	3.08542	1.29116	0.834405	6.60519e-14	1.54779e-09	67
Nfkbia	0.486	0.78	1.91022	3.86172	-0.740336	8.04424e-14	1.88501e-09	63
Mrpl33	0.635	0.873	2.66131	5.09527	-0.735332	1.35326e-13	3.1711e-09	68
Plac8	0.162	0.485	0.449414	2.32211	-1.19663	1.69154e-13	3.9638e-09	0
Lipa	0.831	0.666	5.05545	2.68233	0.717618	9.57048e-13	2.24265e-08	83
Gng12	0.392	0.123	1.02307	0.270531	0.671118	2.13417e-12	5.00101e-08	0
Clec1b	0.216	0.028	0.526287	0.0661688	0.517591	3.7138e-12	8.70256e-08	0
Nr4a2	0.216	0.028	0.681626	0.083064	0.634739	3.85944e-12	9.04382e-08	0
Ctsd	1	0.998	40.467	27.1893	0.556816	4.28863e-12	1.00495e-07	45
Rpl4	0.926	0.972	7.34369	11.0732	-0.533054	6.05363e-12	1.41855e-07	40
Pld4	0.318	0.6	0.821941	2.16534	-0.796887	1.74683e-11	4.09335e-07	72
Fcer1g	0.986	0.986	20.0054	13.527	0.53203	1.80918e-11	4.23946e-07	24
Ctsk	0.689	0.496	5.40573	2.11556	1.03987	2.29866e-11	5.38645e-07	49
Lst1	0.196	0.47	0.447283	1.69337	-0.896065	3.95201e-11	9.26074e-07	0
Rtn4	0.77	0.551	3.30195	1.71256	0.665335	5.21335e-11	1.22164e-06	12
Hmgn2	0.885	0.948	4.75053	7.73948	-0.603851	5.411e-11	1.26796e-06	25
Gstm1	0.811	0.629	6.17328	2.82199	0.908309	5.87796e-11	1.37738e-06	40
Itgax	0.764	0.601	4.06139	2.22305	0.651107	8.30429e-11	1.94594e-06	65
Cd274	0.493	0.232	1.73506	0.601616	0.772046	8.43703e-11	1.97705e-06	0
Prdx1	0.98	0.977	16.3907	10.1683	0.638908	1.8223e-10	4.2702e-06	33
Cd81	0.635	0.444	2.56765	1.28307	0.643997	2.37017e-10	5.55401e-06	27
Dhrs7b	0.52	0.295	1.78062	0.735876	0.679744	4.75691e-10	1.11469e-05	15
Ppp1r14b	0.608	0.75	1.72359	3.20746	-0.627442	5.96539e-10	1.39787e-05	22
Hist1h2bc	0.615	0.35	2.28272	1.03879	0.687179	6.2796e-10	1.4715e-05	24
Scd1	0.189	0.033	0.739173	0.0745072	0.694726	7.22587e-10	1.69324e-05	0
Dusp1	0.912	0.974	9.01849	13.6517	-0.548399	9.85056e-10	2.30828e-05	18
Sla	0.615	0.773	1.8905	3.53066	-0.648402	1.26913e-09	2.97395e-05	7
Dusp6	0.122	0.338	0.209744	0.915811	-0.663253	1.62847e-09	3.81599e-05	0
Fkbp2	0.622	0.381	2.22447	1.03117	0.666747	2.64869e-09	6.20668e-05	4
Itgb2	0.824	0.735	4.6452	2.97866	0.504745	7.06164e-09	0.000165475	15
D4Wsu53e	0.743	0.567	3.11221	1.81822	0.545132	7.82937e-09	0.000183466	11
Gm11428	0.622	0.381	3.70376	1.46446	0.932541	7.98001e-09	0.000186995	7
Serpinb6a	0.635	0.366	2.29121	1.16015	0.607489	8.1261e-09	0.000190419	10
Trem2	0.378	0.147	0.978556	0.353258	0.548011	1.27894e-08	0.000299694	0
Ptpn1	0.622	0.761	1.93884	3.53496	-0.625845	1.89701e-08	0.000444525	4
Ccnd3	0.209	0.452	0.515391	1.35751	-0.637573	2.00577e-08	0.000470012	0
Igf1	0.209	0.061	0.850371	0.144073	0.693635	2.4918e-08	0.000583904	0
Sod1	0.574	0.308	1.6343	0.841383	0.516632	2.70779e-08	0.000634517	22
Apoc1	0.196	0.05	1.38919	0.189268	1.00645	3.4112e-08	0.000799347	0
Cdk2ap2	0.757	0.899	3.77387	5.97548	-0.547133	4.62451e-08	0.00108366	7
Fam96a	0.655	0.811	2.30296	3.87703	-0.562242	7.21183e-08	0.00168995	3
Lamp2	0.777	0.679	4.07267	2.52966	0.523217	7.48984e-08	0.0017551	9
Blvrb	0.446	0.236	1.371	0.55298	0.610454	8.03149e-08	0.00188202	0
Cfb	0.277	0.113	1.06965	0.252138	0.724994	8.37398e-08	0.00196228	0
Tnfaip2	0.932	0.924	9.98928	6.77037	0.500042	9.76784e-08	0.0022889	3
Ifitm3	0.372	0.593	1.12355	2.67428	-0.790985	9.97669e-08	0.00233784	6
Pnrc1	0.608	0.388	2.16855	1.13341	0.570662	1.33249e-07	0.00312244	0
Arfgef1	0.466	0.246	1.34445	0.576934	0.572126	1.37563e-07	0.00322351	0
Tanc2	0.25	0.08	0.709023	0.176708	0.538416	1.43283e-07	0.00335756	0
Scgb1a1	0.365	0.194	2.0497	0.784758	0.772941	1.48639e-07	0.00348307	0
Ggh	0.514	0.302	1.47166	0.694616	0.544521	1.76121e-07	0.00412704	6
Ly6c2	0.061	0.25	0.185022	0.7289	-0.544941	1.86492e-07	0.00437007	0
Mfge8	0.149	0.028	0.586467	0.063367	0.577178	1.92964e-07	0.00452172	0
H2-T23	0.358	0.159	0.995933	0.354656	0.559137	2.40068e-07	0.00562551	0
Syne1	0.466	0.231	1.35089	0.657363	0.504317	2.50881e-07	0.0058789	0
Acsl4	0.338	0.139	0.925558	0.313532	0.551825	2.78218e-07	0.00651949	0
Fkbp5	0.196	0.404	0.40749	1.11093	-0.584757	2.88912e-07	0.00677007	0
Zyx	0.324	0.556	0.921847	1.84605	-0.566468	3.56514e-07	0.00835418	14
Cox6b2	0.128	0.336	0.319162	0.93645	-0.553793	4.00862e-07	0.0093934	0
Pkig	0.304	0.496	0.661777	1.46976	-0.571645	4.60415e-07	0.0107889	0
Ifi30	0.703	0.539	3.02661	1.75447	0.547791	4.64354e-07	0.0108812	2
Cd200	0.311	0.123	0.968303	0.308827	0.588678	6.8446e-07	0.0160389	0
Pf4	0.115	0.014	0.773946	0.105399	0.682395	7.2813e-07	0.0170623	0
Gmfg	0.318	0.516	0.902913	1.85998	-0.587795	7.78058e-07	0.0182322	7
Myof	0.764	0.567	3.14214	1.88159	0.523509	9.03271e-07	0.0211664	0
Tgfbi	0.649	0.79	3.11157	5.1499	-0.580872	1.5424e-06	0.0361431	0
Atpif1	0.811	0.711	4.37844	2.77005	0.512605	1.66668e-06	0.0390552	0
Atp6ap2	0.649	0.458	2.44954	1.34596	0.556223	1.7646e-06	0.0413499	0
Kcnq1ot1	0.601	0.511	2.71026	1.61205	0.506338	1.94287e-06	0.0455273	3
Nucb2	0.399	0.201	1.11965	0.480085	0.518146	1.96565e-06	0.046061	0
Acaa1b	0.324	0.49	0.820075	1.90368	-0.673884	2.0736e-06	0.0485907	0

### Sheet: 18m-3m
geneID	pct.1	pct.2	avg_exp.1	avg_exp.2	avg_log2FC	p_val	p_val_adj	bootstrap_count
Mgp	0.505	0.87	1.28261	5.38964	-1.48505	1.29593e-31	3.03675e-27	100
Rps15a-ps4	0.845	0.976	4.82827	8.98913	-0.777292	5.91882e-19	1.38696e-14	91
Rn45s	0.995	0.947	37.8276	8.58386	2.0184	1.30303e-17	3.0534e-13	100
H2-Eb1	0.7	0.418	5.61133	1.62788	1.33104	6.97207e-17	1.63377e-12	100
Gsn	0.515	0.812	1.39892	3.26255	-0.829331	6.96615e-16	1.63238e-11	81
H2-Aa	0.775	0.486	8.89378	3.11026	1.26729	1.18709e-15	2.78171e-11	88
Cd63	0.685	0.327	3.90597	1.17164	1.17576	1.37831e-15	3.22979e-11	94
Gm11428	0.655	0.284	3.39701	0.887455	1.22008	1.63946e-15	3.84175e-11	100
Scgb1a1	0.585	0.558	1.57279	3.44144	-0.787692	1.25532e-14	2.94159e-10	91
S100a8	0.675	0.394	4.1828	1.23372	1.21428	2.81506e-14	6.59653e-10	74
Psap	0.995	0.995	49.2415	32.4617	0.586367	3.20885e-14	7.51931e-10	96
Ear2	0.99	0.99	14.5957	23.8817	-0.673935	9.76901e-14	2.28917e-09	92
Cd74	0.895	0.731	25.0562	10.9581	1.12364	1.83434e-13	4.29841e-09	75
Gal	0.205	0.538	0.554204	1.63697	-0.762706	9.32015e-12	2.18399e-07	50
Cybb	0.99	0.99	18.4012	10.7794	0.719879	9.51692e-12	2.2301e-07	76
Apoe	0.275	0.615	0.761589	2.0154	-0.775472	1.37749e-11	3.22786e-07	26
Rps15a-ps6	0.61	0.861	2.01913	3.75811	-0.656255	2.51727e-11	5.89872e-07	32
Lgals1	0.85	0.981	5.92227	9.35412	-0.580888	2.99907e-11	7.02771e-07	67
Pla2g2d	0.175	0.005	0.451917	0.00313348	0.533446	6.12847e-11	1.43609e-06	0
S100a9	0.535	0.332	2.96625	0.846559	1.10294	6.40809e-11	1.50161e-06	21
Gm6222	0.26	0.558	0.524772	1.47065	-0.6963	1.35459e-10	3.17422e-06	14
Ctsb	0.99	0.947	10.2017	6.32907	0.612017	1.75902e-10	4.12192e-06	38
Uqcrb	0.695	0.889	2.82345	4.60104	-0.550817	1.78778e-10	4.1893e-06	49
Cybasc3	0.65	0.885	2.30794	4.02353	-0.602766	1.89747e-10	4.44635e-06	45
Dusp1	0.945	0.784	11.3798	6.68359	0.688133	9.12015e-10	2.13713e-05	46
Sgk1	0.945	0.899	11.9021	7.58578	0.587583	9.73899e-10	2.28214e-05	24
Lpl	0.99	0.99	26.8554	16.7988	0.646174	1.1323e-09	2.65332e-05	13
H2-Ab1	0.725	0.553	6.23501	2.88936	0.895463	1.16931e-09	2.74004e-05	38
Igfbp7	0.11	0.375	0.239207	0.783684	-0.525443	1.35491e-09	3.17497e-05	0
G0s2	0.095	0.341	0.197152	0.72198	-0.524463	5.54843e-09	0.000130016	0
Gmfg	0.33	0.615	0.778932	1.80755	-0.658301	8.2188e-09	0.000192591	28
Coro1a	0.76	0.928	3.14251	4.97023	-0.527283	1.11506e-08	0.000261292	5
Pon2	0.655	0.793	2.07799	3.90733	-0.672952	1.8625e-08	0.00043644	17
Ear1	0.865	0.966	8.78829	13.4388	-0.560824	2.18136e-08	0.000511158	32
Inmt	0.14	0.389	0.268744	0.849299	-0.543578	4.07365e-08	0.000954579	0
Gm9320	0.385	0.63	0.859004	1.92818	-0.655474	4.6713e-08	0.00109463	3
Gm6251	0.135	0.375	0.27379	0.941442	-0.608001	6.04795e-08	0.00141722	0
Retnlg	0.28	0.087	0.875441	0.16422	0.687866	8.79671e-08	0.00206133	0
Ccl9	0.505	0.264	2.43065	0.772673	0.952554	1.04856e-07	0.0024571	3
H2afz	0.93	0.976	6.579	9.92577	-0.527656	1.50787e-07	0.0035334	11
Hilpda	0.435	0.207	1.29028	0.451926	0.657559	2.88448e-07	0.00675921	0
Plek	0.905	0.889	6.34926	3.93694	0.57398	2.99854e-07	0.00702648	10
Ifi30	0.695	0.822	2.28682	3.91326	-0.579987	4.92307e-07	0.0115362	2
Gm15421	0.345	0.591	0.875274	1.754	-0.554426	9.40888e-07	0.0220478	1
Ier3	0.355	0.154	1.03999	0.318375	0.629803	1.39604e-06	0.0327135	0
Spp1	0.655	0.755	7.20734	4.10506	0.684987	1.55235e-06	0.0363762	4

### Sheet: 21m-3m
geneID	pct.1	pct.2	avg_exp.1	avg_exp.2	avg_log2FC	p_val	p_val_adj	bootstrap_count
Xist	0.989	0	16.9826	0	4.16853	1.58793e-113	3.721e-109	100
Scgb1a1	1	0.194	17.9416	0.784758	3.40776	5.70731e-102	1.33739e-97	100
Cd74	0.989	0.395	37.4648	1.75014	3.80596	1.23536e-91	2.89482e-87	100
H2-Ab1	0.934	0.156	9.55597	0.476124	2.83817	4.87353e-66	1.14201e-61	100
H2-Aa	0.879	0.137	11.7219	0.541467	3.04494	5.0689e-59	1.1878e-54	100
Sftpc	0.978	0.406	7.17713	1.33724	1.80679	8.43104e-55	1.97565e-50	100
H2-Eb1	0.813	0.13	6.48278	0.456535	2.36103	5.94598e-48	1.39332e-43	100
Slpi	0.879	0.49	15.4931	2.33826	2.30469	8.17353e-32	1.9153e-27	100
Lyz2	1	1	86.8932	42.1381	1.02679	4.85876e-28	1.13855e-23	100
Cd63	0.736	0.25	4.52081	0.855431	1.57313	5.55881e-25	1.3026e-20	100
Cmbl	0.33	0.01	0.701969	0.0279118	0.727488	3.49942e-22	8.20019e-18	0
Lyz1	1	0.998	51.1708	25.6204	0.970712	6.55475e-22	1.53597e-17	100
Ddx3y	0	0.385	0	1.09793	-1.06897	5.95203e-19	1.39474e-14	0
Cybb	0.989	0.976	19.7186	9.99006	0.914727	1.92571e-18	4.51251e-14	96
Ctss	1	0.984	23.5264	12.442	0.867595	5.682e-18	1.33146e-13	94
H2-DMb1	0.637	0.244	2.67006	0.624398	1.1759	5.84229e-18	1.36902e-13	94
H2-D1	1	0.951	14.3937	8.26151	0.733023	8.50239e-18	1.99237e-13	100
Sftpa1	0.429	0.062	1.06727	0.129147	0.872492	1.42899e-17	3.34856e-13	0
Clec1b	0.341	0.028	0.841014	0.0661688	0.788065	1.85711e-17	4.35176e-13	0
Slc1a3	0.242	0.005	0.54142	0.0191755	0.596857	2.98704e-17	6.99953e-13	0
B2m	1	0.991	25.3939	14.696	0.749811	1.01985e-16	2.38981e-12	100
Fxyd5	0.989	0.898	10.8588	5.92773	0.775507	2.84269e-16	6.66127e-12	96
Igj	0.308	0.023	0.607244	0.0442446	0.622129	2.85358e-16	6.6868e-12	0
Ccl5	0.725	0.284	2.37552	1.09788	0.686179	1.53378e-15	3.5941e-11	75
C130026I21Rik	0.209	0.003	0.459688	0.0068639	0.535791	3.45642e-15	8.09944e-11	0
Epcam	0.374	0.054	1.1144	0.140035	0.891171	6.1152e-15	1.43297e-10	0
Rpsa	1	1	15.7922	23.0285	-0.516954	2.80422e-14	6.57112e-10	62
Trappc6a	0.692	0.288	2.6203	0.855224	0.964516	4.4817e-14	1.0502e-09	79
S100a11	0.989	0.917	14.4407	7.53227	0.855734	1.06569e-13	2.49723e-09	77
S100a1	0.846	0.633	5.85045	2.56268	0.943235	2.31536e-13	5.42558e-09	80
Cyba	0.978	0.938	14.7415	8.38973	0.745418	3.97281e-13	9.30948e-09	59
Spp1	0.78	0.421	7.31554	2.31781	1.32558	4.45615e-13	1.04421e-08	51
Rnasek	0.835	0.553	3.63559	1.71924	0.769552	1.37435e-12	3.22052e-08	48
Hist1h2bc	0.648	0.35	2.94036	1.03879	0.950612	3.22399e-12	7.55479e-08	62
Fth1	1	1	149.102	214.021	-0.518538	1.06825e-11	2.50322e-07	50
Pisd-ps3	0.341	0.062	0.811397	0.126011	0.685882	1.09496e-11	2.56582e-07	0
Itm2b	1	0.974	14.3781	9.39795	0.564573	1.86883e-11	4.37922e-07	20
Sla	0.505	0.773	1.40588	3.53066	-0.913158	5.7927e-11	1.3574e-06	34
Eif2s3y	0	0.227	0	0.550474	-0.632709	9.69649e-11	2.27218e-06	0
Fpr2	0.22	0.588	0.627312	2.09221	-0.926146	1.02039e-10	2.39108e-06	39
Cytip	0.868	0.958	4.91578	8.73128	-0.718062	1.5284e-10	3.5815e-06	32
Scd1	0.253	0.033	0.626579	0.0745072	0.598166	2.83882e-10	6.6522e-06	0
Tyrobp	1	0.991	27.527	18.012	0.585419	3.39445e-10	7.95422e-06	20
Ear1	0.912	0.744	9.42147	4.47227	0.929349	3.89477e-10	9.12661e-06	37
Ms4a8a	0.648	0.331	2.11221	0.846628	0.753048	5.49103e-10	1.28671e-05	48
Aqp1	0.319	0.064	0.784077	0.148021	0.636029	6.91892e-10	1.62131e-05	0
Wfdc10	0.286	0.05	1.03341	0.155553	0.815319	9.06721e-10	2.12472e-05	0
Fcer1g	1	0.986	20.9351	13.527	0.594512	4.82921e-09	0.000113163	7
Ly6e	0.901	0.756	6.0364	3.44845	0.661537	5.28719e-09	0.000123895	21
Ly6c1	0.44	0.146	1.0899	0.353451	0.626794	7.75166e-09	0.000181645	0
Lrg1	0.253	0.043	0.70358	0.100877	0.629916	8.60022e-09	0.000201529	0
Actb	1	1	108.814	170.977	-0.647159	1.14783e-08	0.000268971	7
Ly6a	0.604	0.279	1.74236	0.753276	0.645367	1.22847e-08	0.000287867	7
Aldh2	0.538	0.236	1.5521	0.567083	0.703605	1.38901e-08	0.000325486	12
1810006K21Rik	0.824	0.549	3.06848	1.72825	0.576511	3.3694e-08	0.000789552	17
H2-K1	0.967	0.929	9.44795	6.03832	0.569916	4.92434e-08	0.00115392	14
Mgst1	0.846	0.584	3.87694	2.1561	0.627834	5.08454e-08	0.00119146	16
Itgax	0.813	0.601	4.02499	2.22305	0.640695	6.3698e-08	0.00149263	27
Ifi30	0.747	0.539	3.62081	1.75447	0.746371	6.41379e-08	0.00150294	5
Ctsd	1	0.998	40.1914	27.1893	0.547194	6.77054e-08	0.00158654	5
Serpinb6a	0.681	0.366	2.27292	1.16015	0.599449	8.02811e-08	0.00188123	14
Ifitm2	0.736	0.463	2.59897	1.32516	0.630253	8.09982e-08	0.00189803	6
S100a6	0.626	0.376	5.48951	1.76369	1.23151	8.51697e-08	0.00199578	6
Ear2	0.978	0.951	15.8604	10.2755	0.580448	9.7264e-08	0.00227919	10
Itgb2	0.879	0.735	5.07688	2.97866	0.611049	1.05351e-07	0.00246869	0
Trmt1	0.418	0.149	0.990147	0.359847	0.54943	1.15973e-07	0.00271759	0
Nfkbia	0.538	0.78	2.3559	3.86172	-0.534768	2.26823e-07	0.00531513	2
Cst3	0.967	0.891	8.76285	5.72325	0.538143	2.26833e-07	0.00531539	3
Trf	0.978	0.873	8.19942	5.33915	0.537254	3.11407e-07	0.0072972	0
Litaf	0.648	0.345	1.92011	0.976603	0.562999	3.39782e-07	0.00796211	0
Lmo4	0.868	0.962	6.02337	9.66496	-0.602643	3.49105e-07	0.00818058	0
Erdr1	0.418	0.158	1.18194	0.386136	0.654542	4.02892e-07	0.00944096	0
Pdpn	0.176	0.029	0.514777	0.0520265	0.525934	7.14929e-07	0.0167529	0
Sepw1	0.89	0.731	5.48099	3.33507	0.580159	8.38922e-07	0.0196585	0
Malat1	1	1	188.839	120.899	0.639087	8.57464e-07	0.020093	0
Igf1	0.242	0.061	0.840258	0.144073	0.685728	8.77019e-07	0.0205512	0
AF251705	0.813	0.532	2.98784	1.81812	0.500876	9.69475e-07	0.0227177	4
Net1	0.692	0.809	2.20721	3.89142	-0.608934	1.33534e-06	0.0312909	0
Krt19	0.802	0.565	4.44594	2.39514	0.681712	1.34557e-06	0.0315308	5
Ubb	0.791	0.622	4.90293	2.57684	0.722746	1.40454e-06	0.0329126	6
Apoe	0.473	0.272	2.42461	0.816059	0.91513	1.64613e-06	0.0385739	0

### Sheet: 30m-3m
geneID	pct.1	pct.2	avg_exp.1	avg_exp.2	avg_log2FC	p_val	p_val_adj	bootstrap_count
Cd74	0.919	0.395	31.7388	1.75014	3.57343	7.24537e-104	1.69781e-99	100
H2-Aa	0.824	0.137	10.3454	0.541467	2.87973	3.6038e-76	8.44479e-72	100
H2-Ab1	0.797	0.156	8.57872	0.476124	2.69802	2.82221e-70	6.61328e-66	100
H2-Eb1	0.784	0.13	6.4502	0.456535	2.35474	1.49778e-60	3.50976e-56	100
Rn45s	0.993	0.962	61.4051	8.63917	2.69468	7.84393e-53	1.83807e-48	100
Rplp0	0.966	1	15.2431	29.3928	-0.903902	6.60943e-52	1.54879e-47	100
Cd63	0.777	0.25	6.92884	0.855431	2.09536	1.20342e-47	2.81998e-43	100
Lyz2	1	1	91.7429	42.1381	1.10427	2.9269e-47	6.85861e-43	100
Ctss	1	0.984	26.9919	12.442	1.05826	5.25339e-42	1.23103e-37	100
Beta-s	0.709	0.175	8.75286	0.528989	2.67325	9.85535e-40	2.3094e-35	100
B2m	1	0.991	29.0529	14.696	0.937109	6.38668e-36	1.49659e-31	100
Rpl32	0.993	1	33.3063	52.6614	-0.64541	7.30716e-36	1.71229e-31	100
Rps20	1	1	21.2577	33.1922	-0.619365	1.29427e-34	3.03287e-30	100
S100a1	0.932	0.633	8.13489	2.56268	1.35842	2.93202e-34	6.87059e-30	100
Ear1	0.919	0.744	12.1519	4.47227	1.26506	6.38847e-31	1.49701e-26	100
H2-DMb1	0.696	0.244	2.86051	0.624398	1.24889	1.80188e-30	4.22234e-26	100
Mgp	0.122	0.622	0.292305	2.32551	-1.36363	3.42273e-30	8.02047e-26	100
Rps2	0.946	0.993	13.4801	23.5537	-0.761866	1.50138e-29	3.51819e-25	100
Rpl29	0.872	0.977	6.92879	13.0832	-0.828803	1.82778e-29	4.28304e-25	100
Rps18	0.973	1	22.0415	35.1558	-0.649992	3.00088e-29	7.03196e-25	100
H2-K1	0.953	0.929	13.4434	6.03832	1.0371	4.7134e-29	1.10449e-24	100
Slpi	0.851	0.49	14.8312	2.33826	2.2456	6.28799e-28	1.47346e-23	100
Psap	1	1	67.8381	34.8976	0.939321	1.01994e-27	2.39003e-23	100
Rpl28	0.986	0.997	15.0208	23.1895	-0.594434	2.31409e-27	5.4226e-23	100
Rps15a	0.986	1	18.5673	28.9725	-0.615193	1.71152e-26	4.01061e-22	100
Lyz1	1	0.998	48.283	25.6204	0.88856	1.08729e-25	2.54785e-21	100
Pla2g2d	0.223	0	0.593052	0	0.671793	1.23538e-25	2.89487e-21	0
Cd9	1	0.998	35.7778	21.6748	0.697742	4.58827e-25	1.07517e-20	100
Creg1	0.892	0.683	6.64004	2.67195	1.05704	9.1593e-25	2.1463e-20	100
Spp1	0.764	0.421	9.8683	2.31781	1.71182	1.77126e-24	4.15058e-20	100
Cytip	0.77	0.958	3.96164	8.73128	-0.971813	2.14884e-24	5.03537e-20	100
Rpl13	0.993	1	31.5699	45.0822	-0.500673	3.01165e-24	7.05721e-20	100
Rpl12	0.966	0.993	9.62628	15.9993	-0.677838	1.74824e-23	4.09666e-19	100
Rpsa	0.986	1	15.5673	23.0285	-0.536408	4.20324e-22	9.84946e-18	100
Rpl27a	0.973	1	15.0229	22.9558	-0.580242	6.34185e-21	1.48609e-16	100
Rpl31	0.939	0.993	9.85832	15.7065	-0.621611	8.6124e-21	2.01814e-16	100
Malat1	1	1	224.377	120.899	0.886648	1.02129e-20	2.39318e-16	100
S100a9	0.216	0.591	0.561732	2.58242	-1.19779	3.62487e-19	8.49415e-15	100
C130026I21Rik	0.196	0.003	0.482306	0.0068639	0.557975	1.00717e-18	2.3601e-14	0
Ear2	0.946	0.951	18.7898	10.2755	0.811571	2.43533e-18	5.70671e-14	99
Rps6	0.98	0.995	13.7542	20.6993	-0.556521	3.60591e-18	8.44974e-14	98
H2-D1	0.986	0.951	13.6505	8.26151	0.661627	3.93619e-18	9.22368e-14	99
Rpl10a	0.966	0.995	10.5892	16.2426	-0.573198	4.36515e-18	1.02289e-13	100
Itm2b	0.993	0.974	14.7196	9.39795	0.596263	4.61443e-18	1.0813e-13	100
Gnb2l1	0.966	0.993	9.04104	13.7861	-0.558336	9.2563e-18	2.16903e-13	88
Rpl8	0.986	0.997	14.2	21.0911	-0.539389	9.66093e-18	2.26385e-13	100
Rps7	0.98	0.998	17.3753	25.0973	-0.506137	3.08299e-17	7.22436e-13	100
Slc1a3	0.189	0.005	0.626431	0.0191755	0.674307	5.56041e-17	1.30297e-12	0
Lpl	0.986	0.986	28.7031	15.6827	0.832261	5.99612e-17	1.40507e-12	100
Mgst1	0.824	0.584	4.84736	2.1561	0.889643	5.99728e-17	1.40534e-12	96
Cybb	0.966	0.976	17.6144	9.99006	0.760219	7.17811e-17	1.68205e-12	95
Cyba	0.98	0.938	14.3531	8.38973	0.709375	2.72746e-16	6.39127e-12	88
Ctsb	0.973	0.908	11.0781	6.39877	0.707041	4.99374e-16	1.17018e-11	97
Actb	1	1	99.9898	170.977	-0.768006	6.99264e-16	1.63859e-11	97
Chpt1	0.399	0.116	1.05407	0.22802	0.742151	3.93563e-15	9.22236e-11	0
Rpl18	0.959	0.99	9.98832	15.1142	-0.552361	5.38164e-15	1.26108e-10	74
Ctsl	0.682	0.485	3.55209	1.45498	0.890815	1.03359e-14	2.42202e-10	78
Fabp4	0.574	0.251	3.82096	1.11338	1.18977	1.41145e-14	3.30745e-10	97
Mpeg1	0.966	0.967	13.7837	8.85961	0.584409	2.50846e-14	5.87807e-10	80
1810006K21Rik	0.736	0.549	3.64844	1.72825	0.768768	3.72985e-14	8.74015e-10	79
Chi3l3	0.993	0.998	139.697	90.9917	0.613015	6.38461e-14	1.49611e-09	69
Ppap2b	0.243	0.035	0.652592	0.0642915	0.634837	6.40276e-14	1.50036e-09	0
Sdc3	0.696	0.423	3.08542	1.29116	0.834405	6.60519e-14	1.54779e-09	67
Nfkbia	0.486	0.78	1.91022	3.86172	-0.740336	8.04424e-14	1.88501e-09	63
Mrpl33	0.635	0.873	2.66131	5.09527	-0.735332	1.35326e-13	3.1711e-09	68
Plac8	0.162	0.485	0.449414	2.32211	-1.19663	1.69154e-13	3.9638e-09	0
Lipa	0.831	0.666	5.05545	2.68233	0.717618	9.57048e-13	2.24265e-08	83
Gng12	0.392	0.123	1.02307	0.270531	0.671118	2.13417e-12	5.00101e-08	0
Clec1b	0.216	0.028	0.526287	0.0661688	0.517591	3.7138e-12	8.70256e-08	0
Nr4a2	0.216	0.028	0.681626	0.083064	0.634739	3.85944e-12	9.04382e-08	0
Ctsd	1	0.998	40.467	27.1893	0.556816	4.28863e-12	1.00495e-07	45
Rpl4	0.926	0.972	7.34369	11.0732	-0.533054	6.05363e-12	1.41855e-07	40
Pld4	0.318	0.6	0.821941	2.16534	-0.796887	1.74683e-11	4.09335e-07	72
Fcer1g	0.986	0.986	20.0054	13.527	0.53203	1.80918e-11	4.23946e-07	24
Ctsk	0.689	0.496	5.40573	2.11556	1.03987	2.29866e-11	5.38645e-07	49
Lst1	0.196	0.47	0.447283	1.69337	-0.896065	3.95201e-11	9.26074e-07	0
Rtn4	0.77	0.551	3.30195	1.71256	0.665335	5.21335e-11	1.22164e-06	12
Hmgn2	0.885	0.948	4.75053	7.73948	-0.603851	5.411e-11	1.26796e-06	25
Gstm1	0.811	0.629	6.17328	2.82199	0.908309	5.87796e-11	1.37738e-06	40
Itgax	0.764	0.601	4.06139	2.22305	0.651107	8.30429e-11	1.94594e-06	65
Cd274	0.493	0.232	1.73506	0.601616	0.772046	8.43703e-11	1.97705e-06	0
Prdx1	0.98	0.977	16.3907	10.1683	0.638908	1.8223e-10	4.2702e-06	33
Cd81	0.635	0.444	2.56765	1.28307	0.643997	2.37017e-10	5.55401e-06	27
Dhrs7b	0.52	0.295	1.78062	0.735876	0.679744	4.75691e-10	1.11469e-05	15
Ppp1r14b	0.608	0.75	1.72359	3.20746	-0.627442	5.96539e-10	1.39787e-05	22
Hist1h2bc	0.615	0.35	2.28272	1.03879	0.687179	6.2796e-10	1.4715e-05	24
Scd1	0.189	0.033	0.739173	0.0745072	0.694726	7.22587e-10	1.69324e-05	0
Dusp1	0.912	0.974	9.01849	13.6517	-0.548399	9.85056e-10	2.30828e-05	18
Sla	0.615	0.773	1.8905	3.53066	-0.648402	1.26913e-09	2.97395e-05	7
Dusp6	0.122	0.338	0.209744	0.915811	-0.663253	1.62847e-09	3.81599e-05	0
Fkbp2	0.622	0.381	2.22447	1.03117	0.666747	2.64869e-09	6.20668e-05	4
Itgb2	0.824	0.735	4.6452	2.97866	0.504745	7.06164e-09	0.000165475	15
D4Wsu53e	0.743	0.567	3.11221	1.81822	0.545132	7.82937e-09	0.000183466	11
Gm11428	0.622	0.381	3.70376	1.46446	0.932541	7.98001e-09	0.000186995	7
Serpinb6a	0.635	0.366	2.29121	1.16015	0.607489	8.1261e-09	0.000190419	10
Trem2	0.378	0.147	0.978556	0.353258	0.548011	1.27894e-08	0.000299694	0
Ptpn1	0.622	0.761	1.93884	3.53496	-0.625845	1.89701e-08	0.000444525	4
Ccnd3	0.209	0.452	0.515391	1.35751	-0.637573	2.00577e-08	0.000470012	0
Igf1	0.209	0.061	0.850371	0.144073	0.693635	2.4918e-08	0.000583904	0
Sod1	0.574	0.308	1.6343	0.841383	0.516632	2.70779e-08	0.000634517	22
Apoc1	0.196	0.05	1.38919	0.189268	1.00645	3.4112e-08	0.000799347	0
Cdk2ap2	0.757	0.899	3.77387	5.97548	-0.547133	4.62451e-08	0.00108366	7
Fam96a	0.655	0.811	2.30296	3.87703	-0.562242	7.21183e-08	0.00168995	3
Lamp2	0.777	0.679	4.07267	2.52966	0.523217	7.48984e-08	0.0017551	9
Blvrb	0.446	0.236	1.371	0.55298	0.610454	8.03149e-08	0.00188202	0
Cfb	0.277	0.113	1.06965	0.252138	0.724994	8.37398e-08	0.00196228	0
Tnfaip2	0.932	0.924	9.98928	6.77037	0.500042	9.76784e-08	0.0022889	3
Ifitm3	0.372	0.593	1.12355	2.67428	-0.790985	9.97669e-08	0.00233784	6
Pnrc1	0.608	0.388	2.16855	1.13341	0.570662	1.33249e-07	0.00312244	0
Arfgef1	0.466	0.246	1.34445	0.576934	0.572126	1.37563e-07	0.00322351	0
Tanc2	0.25	0.08	0.709023	0.176708	0.538416	1.43283e-07	0.00335756	0
Scgb1a1	0.365	0.194	2.0497	0.784758	0.772941	1.48639e-07	0.00348307	0
Ggh	0.514	0.302	1.47166	0.694616	0.544521	1.76121e-07	0.00412704	6
Ly6c2	0.061	0.25	0.185022	0.7289	-0.544941	1.86492e-07	0.00437007	0
Mfge8	0.149	0.028	0.586467	0.063367	0.577178	1.92964e-07	0.00452172	0
H2-T23	0.358	0.159	0.995933	0.354656	0.559137	2.40068e-07	0.00562551	0
Syne1	0.466	0.231	1.35089	0.657363	0.504317	2.50881e-07	0.0058789	0
Acsl4	0.338	0.139	0.925558	0.313532	0.551825	2.78218e-07	0.00651949	0
Fkbp5	0.196	0.404	0.40749	1.11093	-0.584757	2.88912e-07	0.00677007	0
Zyx	0.324	0.556	0.921847	1.84605	-0.566468	3.56514e-07	0.00835418	14
Cox6b2	0.128	0.336	0.319162	0.93645	-0.553793	4.00862e-07	0.0093934	0
Pkig	0.304	0.496	0.661777	1.46976	-0.571645	4.60415e-07	0.0107889	0
Ifi30	0.703	0.539	3.02661	1.75447	0.547791	4.64354e-07	0.0108812	2
Cd200	0.311	0.123	0.968303	0.308827	0.588678	6.8446e-07	0.0160389	0
Pf4	0.115	0.014	0.773946	0.105399	0.682395	7.2813e-07	0.0170623	0
Gmfg	0.318	0.516	0.902913	1.85998	-0.587795	7.78058e-07	0.0182322	7
Myof	0.764	0.567	3.14214	1.88159	0.523509	9.03271e-07	0.0211664	0
Tgfbi	0.649	0.79	3.11157	5.1499	-0.580872	1.5424e-06	0.0361431	0
Atpif1	0.811	0.711	4.37844	2.77005	0.512605	1.66668e-06	0.0390552	0
Atp6ap2	0.649	0.458	2.44954	1.34596	0.556223	1.7646e-06	0.0413499	0
Kcnq1ot1	0.601	0.511	2.71026	1.61205	0.506338	1.94287e-06	0.0455273	3
Nucb2	0.399	0.201	1.11965	0.480085	0.518146	1.96565e-06	0.046061	0
Acaa1b	0.324	0.49	0.820075	1.90368	-0.673884	2.0736e-06	0.0485907	0

### Sheet: 3m-1m
geneID	pct.1	pct.2	avg_exp.1	avg_exp.2	avg_log2FC	p_val	p_val_adj
Xist	0.601	0	8.04879	0	3.17772	2.38949e-90	5.59929e-86
Lyz1	1	0.998	68.0898	25.6204	1.37594	2.04611e-65	4.79465e-61
Lyz2	1	1	103.247	42.1381	1.27297	1.49607e-61	3.50574e-57
Rps15a-ps4	0.976	0.74	8.98913	3.69381	1.0896	9.7276e-48	2.27947e-43
Ear1	0.966	0.744	13.4388	4.47227	1.39974	2.7953e-46	6.55022e-42
Ctss	1	0.984	24.4167	12.442	0.919036	2.75195e-43	6.44864e-39
Cd74	0.731	0.395	10.9581	1.75014	2.12041	3.97736e-42	9.32015e-38
Ear2	0.99	0.951	23.8817	10.2755	1.14189	5.90485e-42	1.38368e-37
Dusp1	0.784	0.974	6.68359	13.6517	-0.931212	2.49528e-31	5.8472e-27
S100a11	0.995	0.917	14.8314	7.53227	0.891791	9.11436e-31	2.13577e-26
Epcam	0.404	0.054	1.12754	0.140035	0.900106	2.32317e-29	5.44387e-25
B2m	1	0.991	22.4833	14.696	0.581239	7.43384e-29	1.74197e-24
H2-Ab1	0.553	0.156	2.88936	0.476124	1.39772	1.12696e-28	2.6408e-24
Slpi	0.827	0.49	7.40452	2.33826	1.33207	8.25292e-28	1.93391e-23
Cyba	1	0.938	15.0046	8.38973	0.769329	8.57844e-28	2.01019e-23
Scgb1a1	0.558	0.194	3.44144	0.784758	1.3153	1.54191e-27	3.61315e-23
Gsn	0.812	0.435	3.26255	1.31096	0.883223	1.94846e-26	4.56583e-22
Cd9	0.995	0.998	35.8503	21.6748	0.700584	1.2266e-25	2.87429e-21
Mgp	0.87	0.622	5.38964	2.32551	0.94216	3.06489e-24	7.18196e-20
H2-Aa	0.486	0.137	3.11026	0.541467	1.41493	3.49914e-24	8.19953e-20
Fcer1g	0.99	0.986	20.344	13.527	0.5551	6.86755e-22	1.60927e-17
Ppia	1	0.976	18.5211	12.5034	0.531715	7.34957e-22	1.72222e-17
Fxyd5	0.976	0.898	9.99732	5.92773	0.666698	8.2339e-22	1.92945e-17
Ptpn1	0.587	0.761	1.52156	3.53496	-0.846774	1.70288e-21	3.99036e-17
Sla	0.591	0.773	1.53544	3.53066	-0.837485	3.46887e-21	8.12859e-17
Gm1821	0.534	0.182	1.44803	0.397655	0.808611	4.07788e-21	9.55569e-17
Nfkbia	0.51	0.78	1.64167	3.86172	-0.880018	5.34343e-21	1.25213e-16
Ifi30	0.822	0.539	3.91326	1.75447	0.834906	2.33588e-20	5.47366e-16
Sftpc	0.74	0.406	4.29844	1.33724	1.18076	2.96347e-20	6.94429e-16
Pon2	0.793	0.539	3.90733	1.69701	0.863577	4.63489e-20	1.08609e-15
Itgax	0.894	0.601	4.18909	2.22305	0.687055	6.43232e-20	1.50729e-15
S100a10	0.981	0.847	9.18463	5.43904	0.661476	6.87078e-20	1.61003e-15
Myl6	1	0.977	16.187	11.1298	0.50276	1.28774e-19	3.01757e-15
Tyrobp	1	0.991	26.3248	18.012	0.523304	1.51672e-19	3.55413e-15
Ubb	0.88	0.622	5.54211	2.57684	0.871073	1.5401e-19	3.60892e-15
Lgals1	0.981	0.861	9.35412	5.49266	0.673324	1.71354e-19	4.01534e-15
H2-D1	0.995	0.951	12.4928	8.26151	0.542872	3.08825e-19	7.2367e-15
Krt19	0.846	0.565	4.97218	2.39514	0.814789	5.18373e-19	1.2147e-14
Rnasek	0.841	0.553	3.22988	1.71924	0.637416	3.05628e-18	7.16178e-14
Cst3	0.986	0.891	9.05772	5.72325	0.581072	3.7741e-18	8.84385e-14
Arpp19	0.856	0.56	3.48228	1.89651	0.629918	4.65313e-18	1.09037e-13
Apoe	0.615	0.272	2.0154	0.816059	0.731538	2.69566e-17	6.31675e-13
Trf	0.966	0.873	8.44831	5.33915	0.575767	2.82726e-17	6.62513e-13
S100a1	0.885	0.633	4.904	2.56268	0.728729	4.82954e-17	1.1317e-12
Mgst3	0.601	0.269	1.73401	0.701106	0.684547	2.58995e-16	6.06903e-12
H2-Eb1	0.418	0.13	1.62788	0.456535	0.851357	2.93276e-16	6.87234e-12
Gm6222	0.558	0.237	1.47065	0.548215	0.674288	2.9784e-16	6.97928e-12
Spp1	0.755	0.421	4.10506	2.31781	0.621697	4.29378e-16	1.00616e-11
S100a9	0.332	0.591	0.846559	2.58242	-0.956097	1.44199e-15	3.37903e-11
Pld3	0.909	0.745	5.5955	3.31322	0.612715	1.45284e-15	3.40443e-11
H2-DMa	0.587	0.291	1.87306	0.730367	0.73151	3.71456e-15	8.70432e-11
Fkbp2	0.707	0.381	1.90159	1.03117	0.514529	4.07091e-15	9.53936e-11
Gm9320	0.63	0.324	1.92818	0.786139	0.713159	5.15049e-15	1.20691e-10
Uqcrb	0.889	0.674	4.60104	2.77333	0.569857	6.92527e-15	1.6228e-10
H2-DMb1	0.553	0.244	1.59603	0.624398	0.676405	7.02923e-15	1.64716e-10
Lgals3	1	0.979	20.1108	13.6741	0.524707	1.28323e-14	3.007e-10
Bcl2a1d	0.793	0.511	2.86695	1.5323	0.610746	3.15727e-14	7.39843e-10
Wfdc10	0.26	0.05	0.866196	0.155553	0.691518	3.81034e-14	8.92877e-10
Reep5	0.976	0.913	9.36349	6.12727	0.54009	4.08699e-14	9.57705e-10
Capg	0.875	0.66	4.25763	2.4548	0.605812	5.4494e-14	1.27696e-09
Ddx3y	0.144	0.385	0.250145	1.09793	-0.74687	5.97398e-14	1.39988e-09
Mgst1	0.846	0.584	3.86994	2.1561	0.625761	1.75281e-13	4.10737e-09
Tmem149	0.341	0.104	0.809633	0.273831	0.506523	2.22616e-13	5.21656e-09
Cytip	0.875	0.958	5.55308	8.73128	-0.570456	2.32076e-13	5.43824e-09
Rpl34-ps1	0.572	0.277	1.44293	0.637786	0.576863	2.88534e-13	6.76123e-09
Spag11b	0.188	0.023	0.564414	0.062133	0.558658	2.94487e-13	6.90072e-09
Cd302	0.875	0.7	4.52018	2.68074	0.584722	3.73753e-13	8.75816e-09
Plac8	0.26	0.485	0.493268	2.32211	-1.15363	4.68228e-13	1.0972e-08
Zfp36	0.688	0.761	2.49169	4.41947	-0.634226	5.79014e-13	1.3568e-08
Cd52	0.913	0.73	5.88344	3.71162	0.546907	1.24967e-12	2.92834e-08
Sgk1	0.899	0.971	7.58578	11.3992	-0.530224	1.94857e-12	4.56607e-08
Cxcl2	0.303	0.579	1.80893	4.43619	-0.952576	3.00568e-12	7.04321e-08
Fkbp5	0.178	0.404	0.331778	1.11093	-0.664528	4.25146e-12	9.96244e-08
Tmem14c	0.894	0.726	4.72053	2.98991	0.519793	2.61464e-11	6.12688e-07
Fos	0.889	0.955	8.27282	12.4997	-0.541851	3.41356e-11	7.99898e-07
Gm6251	0.375	0.151	0.941442	0.31383	0.56335	1.78883e-10	4.19177e-06
Dctn3	0.538	0.282	1.36843	0.655019	0.517084	2.13014e-10	4.99155e-06
Klf9	0.163	0.345	0.295681	0.947984	-0.588271	2.97244e-10	6.96532e-06
S100a8	0.394	0.622	1.23372	2.50676	-0.65069	1.46882e-09	3.44188e-05
Hist1h2bc	0.596	0.35	2.0876	1.03879	0.598774	1.6568e-09	3.88237e-05
Gm15421	0.591	0.348	1.754	0.874755	0.554825	1.78617e-09	4.18553e-05
Cdkn1a	0.572	0.712	2.04245	3.63809	-0.608295	1.55672e-08	0.000364786
Ch25h	0.12	0.267	0.241513	0.95497	-0.655047	4.49389e-08	0.00105305
Car4	0.606	0.74	3.4138	5.70072	-0.602297	1.54616e-07	0.00362311
1190002H23Rik	0.149	0.312	0.390214	1.34887	-0.756661	2.21348e-07	0.00518684
Apoc1	0.173	0.05	0.848748	0.189268	0.636475	1.02712e-06	0.0240684
Ifitm3	0.567	0.593	1.48566	2.67428	-0.563834	1.26975e-06	0.0297542
